# Range-wide genetic population structure and environmental adaptation in the eastern oyster (*Crassostrea virginica*) provides insight for aquaculture

**DOI:** 10.64898/2026.03.30.715280

**Authors:** Madeline G. Eppley, Kiran Bajaj, Camille Rumberger, Elisabeth Leung, Nicole Mongillo, Jessica Small, Katie Lotterhos

## Abstract

Selective breeding in aquaculture is necessary to establish food security and meet demand for sustainably produced protein. An informed selective breeding program requires understanding how population structure, environmental adaptation, and human activities shape natural genetic variation in wild conspecifics. Unfortunately, wild variation remains poorly characterized for many commercially important aquaculture species. Here, we conduct the first range-wide study of genomic population structure for the eastern oyster (*Crassostrea virginica*) across thousands of miles (Texas, USA to Eastern Canada) using a 200K SNP array. We integrate population structure analyses, genotype-environmental associations, and structural variant detection to identify adaptive loci and quantify human-mediated genetic impacts. Our data confirms two ancestral clusters with a phylogeographic break between the Gulf and Atlantic (F_ST_ = 0.06) and highlights patterns of substructure within each region. We find evidence of unexpected patterns of genomic variation in two locations: evidence of Gulf ancestry in a mid-Atlantic estuary (Chesapeake Bay), and evidence of Atlantic ancestry in a Gulf estuary (Apalachicola Bay). While we cannot definitively determine the causes of these unexpected patterns, we show that they are consistent with direct and indirect human impacts in these estuaries. Genotype-environment association analyses with *in situ* temperature and salinity measurements were used to identify putatively adaptive loci, including SNPs within large structural variants (>1Mb). Our results identified genomic targets for aquaculture breeding programs aimed at climate resilience, reveal complex patterns of human impacts in managed systems, and demonstrate how seascape genomics can be used to improve aquaculture outcomes.
