## Supplementary material for "Range-wide genetic population structure and environmental adaptation in the eastern oyster (*Crassostrea virginica*) provides insight for aquaculture": Supp. Table S4

Enrichment FDR	nGenes	Pathway Genes	Fold Enrichment	Pathway	URL	Genes
6.63124542445647e-07	39	1340	2.96333089706109	GO:0005524 ATP binding	http://amigo.geneontology.org/amigo/term/GO:0005524	LOC111099882 LOC111108086 LOC111108199 LOC111108484 LOC111110863 LOC111112498 LOC111112807 LOC111114597 LOC111118916 LOC111119072 LOC111119090 LOC111119845 LOC111120585 LOC111120907 LOC111122178 LOC111123434 LOC111123673 LOC111124621 LOC111124684 LOC111124867 LOC111124927 LOC111124938 LOC111125119 LOC111125129 LOC111125362 LOC111125671 LOC111125896 LOC111126815 LOC111130138 LOC111130549 LOC111130…
3.0510597674325e-05	36	1416	2.58856805871047	GO:0016020 Membrane	http://amigo.geneontology.org/amigo/term/GO:0016020	LOC111099722 LOC111100985 LOC111102490 LOC111103238 LOC111106026 LOC111107274 LOC111108086 LOC111108186 LOC111110350 LOC111110863 LOC111110976 LOC111111628 LOC111113431 LOC111117490 LOC111118568 LOC111119713 LOC111120604 LOC111121072 LOC111122130 LOC111122413 LOC111125145 LOC111125275 LOC111125629 LOC111125945 LOC111127290 LOC111128509 LOC111130138 LOC111130434 LOC111130673 LOC111130898 LOC111131…
3.0510597674325e-05	7	45	15.8382016036655	GO:0051015 Actin filament binding	http://amigo.geneontology.org/amigo/term/GO:0051015	LOC111103558 LOC111118916 LOC111119371 LOC111120907 LOC111122703 LOC111124621 LOC111137702
0.000107904004531247	11	173	6.47391395030094	GO:0005506 Iron ion binding	http://amigo.geneontology.org/amigo/term/GO:0005506	LOC111099468 LOC111100706 LOC111107393 LOC111129345 LOC111133140 LOC111133197 LOC111134181 LOC111135334 LOC111135493 LOC111136587 LOC111136814
0.000291856761218733	18	522	3.51093138997512	GO:0000166 Nucleotide binding	http://amigo.geneontology.org/amigo/term/GO:0000166	LOC111108086 LOC111108199 LOC111108484 LOC111110863 LOC111112498 LOC111112807 LOC111119072 LOC111119845 LOC111123673 LOC111124927 LOC111125119 LOC111125562 LOC111125671 LOC111125896 LOC111130138 LOC111130582 LOC111135543 LOC111136548
0.000291856761218733	9	127	7.21537868333469	GO:0016705 Oxidoreductase activity-acting on paired donors-with incorporation or reduction of molecular oxygen	http://amigo.geneontology.org/amigo/term/GO:0016705	LOC111099468 LOC111100706 LOC111129345 LOC111133140 LOC111133197 LOC111134181 LOC111135334 LOC111135493 LOC111136814
0.000669760838150613	21	730	2.9289824883491	GO:0055085 Transmembrane transport	http://amigo.geneontology.org/amigo/term/GO:0055085	LOC111102490 LOC111110350 LOC111110863 LOC111111628 LOC111114587 LOC111119713 LOC111125896 LOC111127290 LOC111128509 LOC111130036 LOC111130434 LOC111130444 LOC111130673 LOC111130898 LOC111131178 LOC111133379 LOC111134162 LOC111135082 LOC111135595 LOC111135903 LOC111137029
0.00108789109749114	5	36	14.1412514318442	GO:0070588 Calcium ion transmembrane transport	http://amigo.geneontology.org/amigo/term/GO:0070588	LOC111108086 LOC111110350 LOC111127290 LOC111135947 LOC111136548
0.00139326423132743	12	295	4.14170889393675	GO:0003700 DNA-binding transcription factor activity	http://amigo.geneontology.org/amigo/term/GO:0003700	LOC111111844 LOC111112227 LOC111118239 LOC111123699 LOC111124637 LOC111124843 LOC111127848 LOC111130954 LOC111134463 LOC111134536 LOC111136477 LOC111137505
0.00139326423132743	17	554	3.12434869180096	GO:0006355 Regulation of transcription-DNA-templated	http://amigo.geneontology.org/amigo/term/GO:0006355	LOC111111844 LOC111112227 LOC111118239 LOC111120660 LOC111123142 LOC111123699 LOC111124637 LOC111124843 LOC111127848 LOC111130954 LOC111134463 LOC111134531 LOC111134536 LOC111135165 LOC111136477 LOC111137505 LOC111138046
0.00345572472071431	9	192	4.77267235824742	GO:0005886 Plasma membrane	http://amigo.geneontology.org/amigo/term/GO:0005886	LOC111100985 LOC111103238 LOC111108086 LOC111111628 LOC111120604 LOC111123004 LOC111128509 LOC111131178 LOC111135947
0.00345572472071431	4	28	14.5452871870398	GO:0030286 Dynein complex	http://amigo.geneontology.org/amigo/term/GO:0030286	LOC111120585 LOC111123434 LOC111124938 LOC111134843
0.00345572472071431	3	11	27.7682755388941	GO:0097729 9+2 motile cilium	http://amigo.geneontology.org/amigo/term/GO:0097729	LOC111120585 LOC111123434 LOC111134843
0.00345572472071431	8	153	5.32376524492959	GO:0004497 Monooxygenase activity	http://amigo.geneontology.org/amigo/term/GO:0004497	LOC111099468 LOC111100706 LOC111133140 LOC111133197 LOC111134181 LOC111135334 LOC111135493 LOC111136814
0.00345572472071431	4	26	15.6641554321967	GO:0008569 Minus-end-directed microtubule motor activity	http://amigo.geneontology.org/amigo/term/GO:0008569	LOC111120585 LOC111123434 LOC111124938 LOC111134843
0.00520118929651878	3	13	23.496233148295	GO:0051959 Dynein light intermediate chain binding	http://amigo.geneontology.org/amigo/term/GO:0051959	LOC111120585 LOC111123434 LOC111134843
0.00561730170998939	2	3	67.8780068728522	GO:0005388 P-type calcium transporter activity	http://amigo.geneontology.org/amigo/term/GO:0005388	LOC111108086 LOC111136548
0.00584136597464085	3	14	21.8179307805596	GO:0045505 Dynein intermediate chain binding	http://amigo.geneontology.org/amigo/term/GO:0045505	LOC111120585 LOC111123434 LOC111134843
0.00660874494619697	4	35	11.6362297496318	GO:0006414 Translational elongation	http://amigo.geneontology.org/amigo/term/GO:0006414	LOC111102475 LOC111114718 LOC111127225 LOC111131230
0.010065751739865	7	145	4.91530394596516	GO:0016887 ATP hydrolysis activity	http://amigo.geneontology.org/amigo/term/GO:0016887	LOC111108086 LOC111123673 LOC111124927 LOC111126815 LOC111135601 LOC111136548 LOC111137562
0.0104060062131593	3	18	16.9695017182131	GO:1902476 Chloride transmembrane transport	http://amigo.geneontology.org/amigo/term/GO:1902476	LOC111122177 LOC111130898 LOC111133379
0.0104060062131593	3	18	16.9695017182131	GO:0005930 Axoneme	http://amigo.geneontology.org/amigo/term/GO:0005930	LOC111120585 LOC111123434 LOC111134843
0.0116364835812737	2	5	40.7268041237113	GO:0045261 Proton-transporting ATP synthase complex-catalytic core F(1)	http://amigo.geneontology.org/amigo/term/GO:0045261	LOC111114597 LOC111130549
0.0116364835812737	8	201	4.0524183207673	GO:0020037 Heme binding	http://amigo.geneontology.org/amigo/term/GO:0020037	LOC111099468 LOC111100706 LOC111133140 LOC111133197 LOC111134181 LOC111135334 LOC111135493 LOC111136814
0.0116364835812737	2	5	40.7268041237113	GO:0046332 SMAD binding	http://amigo.geneontology.org/amigo/term/GO:0046332	LOC111100047 LOC111131077
0.0116364835812737	2	5	40.7268041237113	GO:0046933 Proton-transporting ATP synthase activity-rotational mechanism	http://amigo.geneontology.org/amigo/term/GO:0046933	LOC111114597 LOC111130549
0.0116364835812737	5	74	6.87952772359989	GO:0007018 Microtubule-based movement	http://amigo.geneontology.org/amigo/term/GO:0007018	LOC111120585 LOC111123434 LOC111124684 LOC111124938 LOC111134843
0.0117120839711848	40	2424	1.68014868497159	GO:0016021 Integral component of membrane	http://amigo.geneontology.org/amigo/term/GO:0016021	LOC111100465 LOC111101232 LOC111107274 LOC111108086 LOC111108252 LOC111110863 LOC111111628 LOC111112964 LOC111118704 LOC111118787 LOC111119713 LOC111120197 LOC111120338 LOC111121568 LOC111122177 LOC111122957 LOC111123673 LOC111124927 LOC111124989 LOC111125145 LOC111125629 LOC111125896 LOC111125932 LOC111126343 LOC111126767 LOC111128415 LOC111129607 LOC111130036 LOC111130444 LOC111130898 LOC111131…
0.0161453427281908	2	6	33.9390034364261	GO:0046034 ATP metabolic process	http://amigo.geneontology.org/amigo/term/GO:0046034	LOC111114597 LOC111130549
0.0270185489934048	3	28	10.9089653902798	GO:0003712 Transcription coregulator activity	http://amigo.geneontology.org/amigo/term/GO:0003712	LOC111100165 LOC111134531 LOC111135165
0.0270185489934048	2	8	25.4542525773196	GO:0008047 Enzyme activator activity	http://amigo.geneontology.org/amigo/term/GO:0008047	LOC111113248 LOC111125083
0.0270185489934048	14	597	2.38766858346716	GO:0016310 Phosphorylation	http://amigo.geneontology.org/amigo/term/GO:0016310	LOC111099882 LOC111108199 LOC111108484 LOC111112498 LOC111113264 LOC111119072 LOC111119845 LOC111122178 LOC111124867 LOC111125119 LOC111125362 LOC111130582 LOC111134544 LOC111135400
0.0274009791651717	14	600	2.37573024054983	GO:0016301 Kinase activity	http://amigo.geneontology.org/amigo/term/GO:0016301	LOC111099882 LOC111108199 LOC111108484 LOC111112498 LOC111113264 LOC111119072 LOC111119845 LOC111122178 LOC111124867 LOC111125119 LOC111125362 LOC111130582 LOC111134544 LOC111135400
0.0392225433916659	3	33	9.25609184629803	GO:0003746 Translation elongation factor activity	http://amigo.geneontology.org/amigo/term/GO:0003746	LOC111102475 LOC111127225 LOC111131230
0.0392225433916659	2	10	20.3634020618557	GO:0015986 Proton motive force-driven ATP synthesis	http://amigo.geneontology.org/amigo/term/GO:0015986	LOC111114597 LOC111130549
0.0402105019558916	5	108	4.7137504772814	GO:0007156 Homophilic cell adhesion via plasma membrane adhesion molecules	http://amigo.geneontology.org/amigo/term/GO:0007156	LOC111100985 LOC111103238 LOC111110976 LOC111120604 LOC111125275
0.040399816162224	3	34	8.98385385081868	GO:0003774 Cytoskeletal motor activity	http://amigo.geneontology.org/amigo/term/GO:0003774	LOC111118916 LOC111120907 LOC111124621
0.0426309647496388	11	446	2.51118186861449	GO:0004672 Protein kinase activity	http://amigo.geneontology.org/amigo/term/GO:0004672	LOC111108199 LOC111108484 LOC111112498 LOC111119072 LOC111119845 LOC111122178 LOC111125119 LOC111125362 LOC111130138 LOC111130582 LOC111132202
0.0426309647496388	2	11	18.5121836925961	GO:0005261 Cation channel activity	http://amigo.geneontology.org/amigo/term/GO:0005261	LOC111128509 LOC111131178
0.0429450004919074	11	448	2.49997123527246	GO:0006468 Protein phosphorylation	http://amigo.geneontology.org/amigo/term/GO:0006468	LOC111108199 LOC111108484 LOC111112498 LOC111119072 LOC111119845 LOC111122178 LOC111125119 LOC111125362 LOC111130138 LOC111130582 LOC111132202
0.0463251145272703	3	37	8.25543326831987	GO:0016459 Myosin complex	http://amigo.geneontology.org/amigo/term/GO:0016459	LOC111118916 LOC111120907 LOC111124621
0.0471745475114926	2	12	16.9695017182131	GO:0003682 Chromatin binding	http://amigo.geneontology.org/amigo/term/GO:0003682	LOC111120660 LOC111131498
0.0530969729538653	2	13	15.6641554321967	GO:0005921 Gap junction	http://amigo.geneontology.org/amigo/term/GO:0005921	LOC111125145 LOC111125629
0.0530969729538653	16	813	2.0037788006746	GO:0005509 Calcium ion binding	http://amigo.geneontology.org/amigo/term/GO:0005509	LOC111099410 LOC111100985 LOC111101212 LOC111103238 LOC111108186 LOC111110976 LOC111118568 LOC111120081 LOC111120604 LOC111122130 LOC111124873 LOC111124938 LOC111125275 LOC111127555 LOC111134696 LOC111135447
0.0530969729538653	3	40	7.63627577319588	GO:0006814 Sodium ion transport	http://amigo.geneontology.org/amigo/term/GO:0006814	LOC111100630 LOC111128509 LOC111131178
0.0586230117666421	2	14	14.5452871870398	GO:0018024 Histone-lysine N-methyltransferase activity	http://amigo.geneontology.org/amigo/term/GO:0018024	LOC111131498 LOC111138366
0.0928382382969504	3	50	6.1090206185567	GO:0035725 Sodium ion transmembrane transport	http://amigo.geneontology.org/amigo/term/GO:0035725	LOC111111628 LOC111128509 LOC111131178
0.0958958668043506	3	51	5.98923590054579	GO:0043231 Intracellular membrane-bounded organelle	http://amigo.geneontology.org/amigo/term/GO:0043231	LOC111103356 LOC111127323 LOC111133504
0.100127607393502	2	19	10.7175800325556	GO:0004563 Beta-N-acetylhexosaminidase activity	http://amigo.geneontology.org/amigo/term/GO:0004563	LOC111117031 LOC111131384
0.108327378545782	2	20	10.1817010309278	GO:0006816 Calcium ion transport	http://amigo.geneontology.org/amigo/term/GO:0006816	LOC111111628 LOC111136548
0.110492582223701	3	55	5.55365510777882	GO:0016829 Lyase activity	http://amigo.geneontology.org/amigo/term/GO:0016829	LOC111123254 LOC111135334 LOC111135493
0.11324297611038	9	398	2.30239470548619	GO:0022857 Transmembrane transporter activity	http://amigo.geneontology.org/amigo/term/GO:0022857	LOC111102490 LOC111114587 LOC111130036 LOC111130444 LOC111130673 LOC111130898 LOC111135082 LOC111135595 LOC111137029
0.115328804826675	5	154	3.30574708796358	GO:0043565 Sequence-specific DNA binding	http://amigo.geneontology.org/amigo/term/GO:0043565	LOC111124637 LOC111124843 LOC111127848 LOC111130954 LOC111136477
0.118486741822909	1	3	33.9390034364261	GO:0042816 Vitamin B6 metabolic process	http://amigo.geneontology.org/amigo/term/GO:0042816	LOC111114596
0.118486741822909	1	3	33.9390034364261	GO:0006006 Glucose metabolic process	http://amigo.geneontology.org/amigo/term/GO:0006006	LOC111099143
0.118486741822909	2	24	8.48475085910653	GO:0098609 Cell-cell adhesion	http://amigo.geneontology.org/amigo/term/GO:0098609	LOC111100985 LOC111103238
0.118486741822909	1	3	33.9390034364261	GO:0140021 Mitochondrial ADP transmembrane transport	http://amigo.geneontology.org/amigo/term/GO:0140021	LOC111119713
0.118486741822909	1	3	33.9390034364261	GO:1901568 Fatty acid derivative metabolic process	http://amigo.geneontology.org/amigo/term/GO:1901568	LOC111111509
0.118486741822909	1	3	33.9390034364261	GO:1990544 Mitochondrial ATP transmembrane transport	http://amigo.geneontology.org/amigo/term/GO:1990544	LOC111119713
0.118486741822909	1	3	33.9390034364261	GO:0005849 MRNA cleavage factor complex	http://amigo.geneontology.org/amigo/term/GO:0005849	LOC111137332
0.118486741822909	1	3	33.9390034364261	GO:0005890 Sodium:potassium-exchanging ATPase complex	http://amigo.geneontology.org/amigo/term/GO:0005890	LOC111100630
0.118486741822909	2	26	7.83207771609833	GO:0005929 Cilium	http://amigo.geneontology.org/amigo/term/GO:0005929	LOC111118568 LOC111122130
0.118486741822909	1	3	33.9390034364261	GO:0004396 Hexokinase activity	http://amigo.geneontology.org/amigo/term/GO:0004396	LOC111099882
0.118486741822909	1	3	33.9390034364261	GO:0005254 Chloride channel activity	http://amigo.geneontology.org/amigo/term/GO:0005254	LOC111122177
0.118486741822909	1	3	33.9390034364261	GO:0005471 ATP:ADP antiporter activity	http://amigo.geneontology.org/amigo/term/GO:0005471	LOC111119713
0.118486741822909	1	3	33.9390034364261	GO:0005536 Glucose binding	http://amigo.geneontology.org/amigo/term/GO:0005536	LOC111099882
0.118486741822909	2	26	7.83207771609833	GO:0016620 Oxidoreductase activity-acting on the aldehyde or oxo group of donors-NAD or NADP as acceptor	http://amigo.geneontology.org/amigo/term/GO:0016620	LOC111099143 LOC111111509
0.118486741822909	1	3	33.9390034364261	GO:0016638 Oxidoreductase activity-acting on the CH-NH2 group of donors	http://amigo.geneontology.org/amigo/term/GO:0016638	LOC111114596
0.118486741822909	1	3	33.9390034364261	GO:0016813 Hydrolase activity-acting on carbon-nitrogen (but not peptide) bonds-in linear amidines	http://amigo.geneontology.org/amigo/term/GO:0016813	LOC111130969
0.118486741822909	1	3	33.9390034364261	GO:0043495 Protein-membrane adaptor activity	http://amigo.geneontology.org/amigo/term/GO:0043495	LOC111133120
0.118486741822909	2	23	8.85365307037203	GO:0050661 NADP binding	http://amigo.geneontology.org/amigo/term/GO:0050661	LOC111099143 LOC111123809
0.118486741822909	2	25	8.14536082474227	GO:0051537 2 iron-2 sulfur cluster binding	http://amigo.geneontology.org/amigo/term/GO:0051537	LOC111107393 LOC111136587
0.118486741822909	1	3	33.9390034364261	GO:0070569 Uridylyltransferase activity	http://amigo.geneontology.org/amigo/term/GO:0070569	LOC111130500
0.118486741822909	1	3	33.9390034364261	GO:0080019 Fatty-acyl-CoA reductase (alcohol-forming) activity	http://amigo.geneontology.org/amigo/term/GO:0080019	LOC111111509
0.118486741822909	1	3	33.9390034364261	GO:0006725 Cellular aromatic compound metabolic process	http://amigo.geneontology.org/amigo/term/GO:0006725	LOC111114596
0.118486741822909	1	3	33.9390034364261	GO:0006782 Protoporphyrinogen IX biosynthetic process	http://amigo.geneontology.org/amigo/term/GO:0006782	LOC111108232
0.118486741822909	2	22	9.25609184629803	GO:0007010 Cytoskeleton organization	http://amigo.geneontology.org/amigo/term/GO:0007010	LOC111122703 LOC111131100
0.118486741822909	1	3	33.9390034364261	GO:0007140 Male meiotic nuclear division	http://amigo.geneontology.org/amigo/term/GO:0007140	LOC111126432
0.118486741822909	2	24	8.48475085910653	GO:0008643 Carbohydrate transport	http://amigo.geneontology.org/amigo/term/GO:0008643	LOC111112964 LOC111135082
0.118486741822909	1	3	33.9390034364261	GO:0009168 Purine ribonucleoside monophosphate biosynthetic process	http://amigo.geneontology.org/amigo/term/GO:0009168	LOC111123024
0.118486741822909	1	3	33.9390034364261	GO:0001678 Cellular glucose homeostasis	http://amigo.geneontology.org/amigo/term/GO:0001678	LOC111099882
0.118486741822909	1	3	33.9390034364261	GO:0034551 Mitochondrial respiratory chain complex III assembly	http://amigo.geneontology.org/amigo/term/GO:0034551	LOC111126211
0.122720005961975	3	69	4.42682653518602	GO:0006813 Potassium ion transport	http://amigo.geneontology.org/amigo/term/GO:0006813	LOC111100630 LOC111124927 LOC111130434
0.130051164786132	2	29	7.02186277995023	GO:0016592 Mediator complex	http://amigo.geneontology.org/amigo/term/GO:0016592	LOC111100165 LOC111135165
0.13290002135145	1	4	25.4542525773196	GO:0043401 Steroid hormone mediated signaling pathway	http://amigo.geneontology.org/amigo/term/GO:0043401	LOC111127848
0.13290002135145	1	4	25.4542525773196	GO:0006086 Acetyl-CoA biosynthetic process from pyruvate	http://amigo.geneontology.org/amigo/term/GO:0006086	LOC111127323
0.13290002135145	1	4	25.4542525773196	GO:0006090 Pyruvate metabolic process	http://amigo.geneontology.org/amigo/term/GO:0006090	LOC111127323
0.13290002135145	2	30	6.78780068728522	GO:0098655 Cation transmembrane transport	http://amigo.geneontology.org/amigo/term/GO:0098655	LOC111128509 LOC111131178
0.13290002135145	1	4	25.4542525773196	GO:0005665 RNA polymerase II-core complex	http://amigo.geneontology.org/amigo/term/GO:0005665	LOC111103789
0.13290002135145	1	4	25.4542525773196	GO:0006265 DNA topological change	http://amigo.geneontology.org/amigo/term/GO:0006265	LOC111125129
0.13290002135145	1	4	25.4542525773196	GO:0003707 Nuclear steroid receptor activity	http://amigo.geneontology.org/amigo/term/GO:0003707	LOC111127848
0.13290002135145	9	456	2.00954625610418	GO:0003723 RNA binding	http://amigo.geneontology.org/amigo/term/GO:0003723	LOC111112585 LOC111115193 LOC111118912 LOC111120507 LOC111120722 LOC111133504 LOC111136230 LOC111136733 LOC111136911
0.13290002135145	1	4	25.4542525773196	GO:0016717 Oxidoreductase activity-acting on paired donors-with oxidation of a pair of donors resulting in the reduction of molecular oxygen to two molecules of water	http://amigo.geneontology.org/amigo/term/GO:0016717	LOC111118955
0.13290002135145	1	4	25.4542525773196	GO:0019239 Deaminase activity	http://amigo.geneontology.org/amigo/term/GO:0019239	LOC111123024
0.13290002135145	1	4	25.4542525773196	GO:0000390 Spliceosomal complex disassembly	http://amigo.geneontology.org/amigo/term/GO:0000390	LOC111103989
0.13290002135145	1	4	25.4542525773196	GO:0010569 Regulation of double-strand break repair via homologous recombination	http://amigo.geneontology.org/amigo/term/GO:0010569	LOC111126432
0.13290002135145	1	4	25.4542525773196	GO:0016540 Protein autoprocessing	http://amigo.geneontology.org/amigo/term/GO:0016540	LOC111118239
0.137119407154414	3	77	3.9668965055563	GO:0003743 Translation initiation factor activity	http://amigo.geneontology.org/amigo/term/GO:0003743	LOC111120722 LOC111121086 LOC111133033
0.139887097040706	2	33	6.17072789753202	GO:0006334 Nucleosome assembly	http://amigo.geneontology.org/amigo/term/GO:0006334	LOC111120660 LOC111126579
0.147378889640291	1	5	20.3634020618557	GO:0042823 Pyridoxal phosphate biosynthetic process	http://amigo.geneontology.org/amigo/term/GO:0042823	LOC111114596
0.147378889640291	1	5	20.3634020618557	GO:0000796 Condensin complex	http://amigo.geneontology.org/amigo/term/GO:0000796	LOC111100693
0.147378889640291	2	35	5.81811487481591	GO:0004089 Carbonate dehydratase activity	http://amigo.geneontology.org/amigo/term/GO:0004089	LOC111104068 LOC111136431
0.147378889640291	1	5	20.3634020618557	GO:0006378 MRNA polyadenylation	http://amigo.geneontology.org/amigo/term/GO:0006378	LOC111137332
0.147378889640291	2	35	5.81811487481591	GO:0051287 NAD binding	http://amigo.geneontology.org/amigo/term/GO:0051287	LOC111099143 LOC111123809
0.147378889640291	1	5	20.3634020618557	GO:0070290 N-acylphosphatidylethanolamine-specific phospholipase D activity	http://amigo.geneontology.org/amigo/term/GO:0070290	LOC111103356
0.147378889640291	1	5	20.3634020618557	GO:0000290 Deadenylation-dependent decapping of nuclear-transcribed mRNA	http://amigo.geneontology.org/amigo/term/GO:0000290	LOC111113248
0.147378889640291	3	83	3.680132902745	GO:0006629 Lipid metabolic process	http://amigo.geneontology.org/amigo/term/GO:0006629	LOC111111356 LOC111118955 LOC111128016
0.147378889640291	1	5	20.3634020618557	GO:0007129 Homologous chromosome pairing at meiosis	http://amigo.geneontology.org/amigo/term/GO:0007129	LOC111126432
0.147378889640291	2	36	5.65650057273769	GO:0030036 Actin cytoskeleton organization	http://amigo.geneontology.org/amigo/term/GO:0030036	LOC111119371 LOC111137702
0.147378889640291	1	5	20.3634020618557	GO:0031175 Neuron projection development	http://amigo.geneontology.org/amigo/term/GO:0031175	LOC111132859
0.152049342205293	2	37	5.50362217887991	GO:0008417 Fucosyltransferase activity	http://amigo.geneontology.org/amigo/term/GO:0008417	LOC111106026 LOC111121072
0.152049342205293	2	37	5.50362217887991	GO:0051536 Iron-sulfur cluster binding	http://amigo.geneontology.org/amigo/term/GO:0051536	LOC111107393 LOC111136587
0.155754475320052	6	275	2.22146204311153	GO:0005975 Carbohydrate metabolic process	http://amigo.geneontology.org/amigo/term/GO:0005975	LOC111099882 LOC111117031 LOC111118783 LOC111119678 LOC111131384 LOC111133034
0.155754475320052	1	6	16.9695017182131	GO:0005978 Glycogen biosynthetic process	http://amigo.geneontology.org/amigo/term/GO:0005978	LOC111119678
0.155754475320052	1	6	16.9695017182131	GO:0005891 Voltage-gated calcium channel complex	http://amigo.geneontology.org/amigo/term/GO:0005891	LOC111110350
0.155754475320052	1	6	16.9695017182131	GO:0000062 Fatty-acyl-CoA binding	http://amigo.geneontology.org/amigo/term/GO:0000062	LOC111124751
0.155754475320052	1	6	16.9695017182131	GO:0004435 Phosphatidylinositol phospholipase C activity	http://amigo.geneontology.org/amigo/term/GO:0004435	LOC111128016
0.155754475320052	1	6	16.9695017182131	GO:0005245 Voltage-gated calcium channel activity	http://amigo.geneontology.org/amigo/term/GO:0005245	LOC111110350
0.155754475320052	1	6	16.9695017182131	GO:0015377 Cation:chloride symporter activity	http://amigo.geneontology.org/amigo/term/GO:0015377	LOC111130898
0.155754475320052	1	6	16.9695017182131	GO:0070679 Inositol 1,4,5 trisphosphate binding	http://amigo.geneontology.org/amigo/term/GO:0070679	LOC111128016
0.155754475320052	1	6	16.9695017182131	GO:0006689 Ganglioside catabolic process	http://amigo.geneontology.org/amigo/term/GO:0006689	LOC111125083
0.155754475320052	4	147	2.77053089276948	GO:0007155 Cell adhesion	http://amigo.geneontology.org/amigo/term/GO:0007155	LOC111100985 LOC111103238 LOC111120604 LOC111123003
0.155754475320052	1	6	16.9695017182131	GO:0033014 Tetrapyrrole biosynthetic process	http://amigo.geneontology.org/amigo/term/GO:0033014	LOC111108232
0.157811392248488	2	40	5.09085051546392	GO:0071949 FAD binding	http://amigo.geneontology.org/amigo/term/GO:0071949	LOC111107393 LOC111136587
0.173687679302633	1	7	14.5452871870398	GO:0005247 Voltage-gated chloride channel activity	http://amigo.geneontology.org/amigo/term/GO:0005247	LOC111133379
0.173687679302633	1	7	14.5452871870398	GO:0045296 Cadherin binding	http://amigo.geneontology.org/amigo/term/GO:0045296	LOC111123003
0.173687679302633	1	7	14.5452871870398	GO:0140326 ATPase-coupled intramembrane lipid transporter activity	http://amigo.geneontology.org/amigo/term/GO:0140326	LOC111123673
0.173687679302633	1	7	14.5452871870398	GO:0034204 Lipid translocation	http://amigo.geneontology.org/amigo/term/GO:0034204	LOC111123673
0.178034399920007	3	96	3.18178157216495	GO:0016853 Isomerase activity	http://amigo.geneontology.org/amigo/term/GO:0016853	LOC111124873 LOC111125129 LOC111135257
0.185917532980696	1	8	12.7271262886598	GO:0006094 Gluconeogenesis	http://amigo.geneontology.org/amigo/term/GO:0006094	LOC111135400
0.185917532980696	1	8	12.7271262886598	GO:0043232 Intracellular non-membrane-bounded organelle	http://amigo.geneontology.org/amigo/term/GO:0043232	LOC111137702
0.185917532980696	1	8	12.7271262886598	GO:0004714 Transmembrane receptor protein tyrosine kinase activity	http://amigo.geneontology.org/amigo/term/GO:0004714	LOC111130138
0.185917532980696	1	8	12.7271262886598	GO:0005432 Calcium:sodium antiporter activity	http://amigo.geneontology.org/amigo/term/GO:0005432	LOC111111628
0.185917532980696	1	8	12.7271262886598	GO:0016811 Hydrolase activity-acting on carbon-nitrogen (but not peptide) bonds-in linear amides	http://amigo.geneontology.org/amigo/term/GO:0016811	LOC111108142
0.185917532980696	1	8	12.7271262886598	GO:0031146 SCF-dependent proteasomal ubiquitin-dependent protein catabolic process	http://amigo.geneontology.org/amigo/term/GO:0031146	LOC111130727
0.185917532980696	4	160	2.54542525773196	GO:0035556 Intracellular signal transduction	http://amigo.geneontology.org/amigo/term/GO:0035556	LOC111125119 LOC111128016 LOC111132202 LOC111136596
0.186845587312173	6	300	2.03634020618557	GO:0110165 Cellular anatomical entity	http://amigo.geneontology.org/amigo/term/GO:0110165	LOC111099722 LOC111125562 LOC111130469 LOC111131077 LOC111132859 LOC111135543
0.188025116016508	2	47	4.33263873656504	GO:0035091 Phosphatidylinositol binding	http://amigo.geneontology.org/amigo/term/GO:0035091	LOC111103356 LOC111119845
0.191267800092672	1	9	11.3130011454754	GO:0003341 Cilium movement	http://amigo.geneontology.org/amigo/term/GO:0003341	LOC111120585
0.191267800092672	1	9	11.3130011454754	GO:0005858 Axonemal dynein complex	http://amigo.geneontology.org/amigo/term/GO:0005858	LOC111120585
0.191267800092672	1	9	11.3130011454754	GO:0005885 Arp2/3 protein complex	http://amigo.geneontology.org/amigo/term/GO:0005885	LOC111135421
0.191267800092672	1	9	11.3130011454754	GO:0003796 Lysozyme activity	http://amigo.geneontology.org/amigo/term/GO:0003796	LOC111100849
0.191267800092672	1	9	11.3130011454754	GO:0004061 Arylformamidase activity	http://amigo.geneontology.org/amigo/term/GO:0004061	LOC111133392
0.191267800092672	1	9	11.3130011454754	GO:0007005 Mitochondrion organization	http://amigo.geneontology.org/amigo/term/GO:0007005	LOC111137562
0.191267800092672	1	9	11.3130011454754	GO:0007076 Mitotic chromosome condensation	http://amigo.geneontology.org/amigo/term/GO:0007076	LOC111100693
0.191267800092672	1	9	11.3130011454754	GO:0007169 Transmembrane receptor protein tyrosine kinase signaling pathway	http://amigo.geneontology.org/amigo/term/GO:0007169	LOC111130138
0.191267800092672	12	772	1.58264782864163	GO:0007186 G protein-coupled receptor signaling pathway	http://amigo.geneontology.org/amigo/term/GO:0007186	LOC111100465 LOC111108252 LOC111118787 LOC111120197 LOC111120338 LOC111122957 LOC111129607 LOC111131798 LOC111133384 LOC111134119 LOC111135610 LOC111138469
0.191267800092672	1	9	11.3130011454754	GO:0030833 Regulation of actin filament polymerization	http://amigo.geneontology.org/amigo/term/GO:0030833	LOC111135421
0.199368567300144	1	10	10.1817010309278	GO:0032040 Small-subunit processome	http://amigo.geneontology.org/amigo/term/GO:0032040	LOC111122429
0.199368567300144	2	52	3.91603885804917	GO:0004713 Protein tyrosine kinase activity	http://amigo.geneontology.org/amigo/term/GO:0004713	LOC111119072 LOC111130138
0.199368567300144	1	10	10.1817010309278	GO:0015631 Tubulin binding	http://amigo.geneontology.org/amigo/term/GO:0015631	LOC111122527
0.199368567300144	1	10	10.1817010309278	GO:0017128 Phospholipid scramblase activity	http://amigo.geneontology.org/amigo/term/GO:0017128	LOC111125142
0.199368567300144	1	10	10.1817010309278	GO:0031625 Ubiquitin protein ligase binding	http://amigo.geneontology.org/amigo/term/GO:0031625	LOC111122527
0.199368567300144	7	390	1.82748480042294	GO:0046872 Metal ion binding	http://amigo.geneontology.org/amigo/term/GO:0046872	LOC111099212 LOC111104062 LOC111107393 LOC111122274 LOC111126815 LOC111130969 LOC111136587
0.199368567300144	1	10	10.1817010309278	GO:0006821 Chloride transport	http://amigo.geneontology.org/amigo/term/GO:0006821	LOC111133379
0.199368567300144	1	10	10.1817010309278	GO:0017121 Plasma membrane phospholipid scrambling	http://amigo.geneontology.org/amigo/term/GO:0017121	LOC111125142
0.199368567300144	1	10	10.1817010309278	GO:0034968 Histone lysine methylation	http://amigo.geneontology.org/amigo/term/GO:0034968	LOC111138366
