## Supplementary material for "Range-wide genetic population structure and environmental adaptation in the eastern oyster (*Crassostrea virginica*) provides insight for aquaculture": Supp. Table S5

Enrichment FDR	nGenes	Pathway Genes	Fold Enrichment	Pathway	URL	Genes
2.70076985652231e-05	6	45	26.2056384742952	GO:0051015 Actin filament binding	http://amigo.geneontology.org/amigo/term/GO:0051015	LOC111103558 LOC111118916 LOC111119371 LOC111120907 LOC111122703 LOC111124621
0.00013069682180423	5	36	27.2975400773908	GO:0070588 Calcium ion transmembrane transport	http://amigo.geneontology.org/amigo/term/GO:0070588	LOC111108086 LOC111110350 LOC111127290 LOC111135947 LOC111136548
0.000170014284752218	31	2424	2.51353586851222	GO:0016021 Integral component of membrane	http://amigo.geneontology.org/amigo/term/GO:0016021	LOC111099746 LOC111099794 LOC111100466 LOC111101232 LOC111101443 LOC111102870 LOC111108086 LOC111109729 LOC111111442 LOC111111628 LOC111119752 LOC111120197 LOC111120338 LOC111122177 LOC111122957 LOC111123835 LOC111124927 LOC111124989 LOC111125145 LOC111125932 LOC111128485 LOC111129071 LOC111130444 LOC111130898 LOC111134009 LOC111134162 LOC111135082 LOC111135903 LOC111136548 LOC111136684 LOC111137…
0.00028039030058945	15	730	4.03854017583316	GO:0055085 Transmembrane transport	http://amigo.geneontology.org/amigo/term/GO:0055085	LOC111099746 LOC111100466 LOC111101789 LOC111110350 LOC111111628 LOC111114587 LOC111127290 LOC111128509 LOC111130444 LOC111130898 LOC111134162 LOC111134529 LOC111135082 LOC111135903 LOC111137299
0.00028039030058945	21	1340	3.08014034306081	GO:0005524 ATP binding	http://amigo.geneontology.org/amigo/term/GO:0005524	LOC111099746 LOC111104669 LOC111108086 LOC111112807 LOC111118916 LOC111119090 LOC111120585 LOC111120907 LOC111122178 LOC111124479 LOC111124621 LOC111124684 LOC111124927 LOC111124938 LOC111125129 LOC111125362 LOC111130138 LOC111130549 LOC111134544 LOC111135327 LOC111136548
0.00141569209988247	20	1416	2.77602102481941	GO:0016020 Membrane	http://amigo.geneontology.org/amigo/term/GO:0016020	LOC111101789 LOC111108086 LOC111108186 LOC111110350 LOC111111442 LOC111111628 LOC111119752 LOC111122130 LOC111123835 LOC111125145 LOC111125945 LOC111127290 LOC111128509 LOC111130138 LOC111130898 LOC111134162 LOC111134529 LOC111135082 LOC111135903 LOC111137299
0.00141569209988247	4	37	21.2478149791583	GO:0008081 Phosphoric diester hydrolase activity	http://amigo.geneontology.org/amigo/term/GO:0008081	LOC111100148 LOC111128016 LOC111128933 LOC111134772
0.00233942684279233	2	3	131.028192371476	GO:0005388 P-type calcium transporter activity	http://amigo.geneontology.org/amigo/term/GO:0005388	LOC111108086 LOC111136548
0.0102931315614209	2	6	65.514096185738	GO:0004435 Phosphatidylinositol phospholipase C activity	http://amigo.geneontology.org/amigo/term/GO:0004435	LOC111100148 LOC111128016
0.0166389542862119	3	34	17.3419666374012	GO:0003774 Cytoskeletal motor activity	http://amigo.geneontology.org/amigo/term/GO:0003774	LOC111118916 LOC111120907 LOC111124621
0.0166389542862119	3	35	16.8464818763326	GO:0006414 Translational elongation	http://amigo.geneontology.org/amigo/term/GO:0006414	LOC111102475 LOC111114718 LOC111127225
0.0179722491685541	3	37	15.9358612343687	GO:0016459 Myosin complex	http://amigo.geneontology.org/amigo/term/GO:0016459	LOC111118916 LOC111120907 LOC111124621
0.0193697894688818	3	40	14.740671641791	GO:0071949 FAD binding	http://amigo.geneontology.org/amigo/term/GO:0071949	LOC111107393 LOC111120973 LOC111136587
0.0193697894688818	3	40	14.740671641791	GO:0006814 Sodium ion transport	http://amigo.geneontology.org/amigo/term/GO:0006814	LOC111100466 LOC111100630 LOC111128509
0.0345512836388845	3	50	11.7925373134328	GO:0035725 Sodium ion transmembrane transport	http://amigo.geneontology.org/amigo/term/GO:0035725	LOC111100466 LOC111111628 LOC111128509
0.047023471918911	7	372	3.69837639758198	GO:0006811 Ion transport	http://amigo.geneontology.org/amigo/term/GO:0006811	LOC111101443 LOC111110350 LOC111127290 LOC111128509 LOC111130898 LOC111134529 LOC111137922
0.0489002447759369	3	59	9.99367568934986	GO:0007264 Small GTPase mediated signal transduction	http://amigo.geneontology.org/amigo/term/GO:0007264	LOC111100148 LOC111123983 LOC111129997
0.050425849790151	2	18	21.8380320619127	GO:1902476 Chloride transmembrane transport	http://amigo.geneontology.org/amigo/term/GO:1902476	LOC111122177 LOC111130898
0.0506005446243396	6	295	3.99747027573994	GO:0003700 DNA-binding transcription factor activity	http://amigo.geneontology.org/amigo/term/GO:0003700	LOC111123699 LOC111124843 LOC111127848 LOC111130954 LOC111134463 LOC111134536
0.0506005446243396	2	19	20.6886619533909	GO:0004114 3',5'-cyclic-nucleotide phosphodiesterase activity	http://amigo.geneontology.org/amigo/term/GO:0004114	LOC111128933 LOC111134772
0.0533170581081082	2	20	19.6542288557214	GO:0006816 Calcium ion transport	http://amigo.geneontology.org/amigo/term/GO:0006816	LOC111111628 LOC111136548
0.0614640437414316	2	22	17.8674807779285	GO:0005262 Calcium channel activity	http://amigo.geneontology.org/amigo/term/GO:0005262	LOC111127290 LOC111136684
0.0639501584189503	4	145	5.42185623606107	GO:0016887 ATP hydrolysis activity	http://amigo.geneontology.org/amigo/term/GO:0016887	LOC111104669 LOC111108086 LOC111124927 LOC111136548
0.0639501584189503	3	74	7.96793061718435	GO:0007018 Microtubule-based movement	http://amigo.geneontology.org/amigo/term/GO:0007018	LOC111120585 LOC111124684 LOC111124938
0.0639501584189503	10	772	2.54588456680329	GO:0007186 G protein-coupled receptor signaling pathway	http://amigo.geneontology.org/amigo/term/GO:0007186	LOC111099794 LOC111102870 LOC111109729 LOC111119752 LOC111120197 LOC111120338 LOC111122957 LOC111128485 LOC111133384 LOC111134009
0.0668704362653871	2	25	15.7233830845771	GO:0051537 2 iron-2 sulfur cluster binding	http://amigo.geneontology.org/amigo/term/GO:0051537	LOC111107393 LOC111136587
0.0675496165936571	8	554	2.83815579143991	GO:0006355 Regulation of transcription-DNA-templated	http://amigo.geneontology.org/amigo/term/GO:0006355	LOC111123142 LOC111123699 LOC111124843 LOC111127848 LOC111130954 LOC111134463 LOC111134531 LOC111134536
0.0675496165936571	2	26	15.1186375813241	GO:0008569 Minus-end-directed microtubule motor activity	http://amigo.geneontology.org/amigo/term/GO:0008569	LOC111120585 LOC111124938
0.0747893676389787	2	28	14.0387348969439	GO:0030286 Dynein complex	http://amigo.geneontology.org/amigo/term/GO:0030286	LOC111120585 LOC111124938
0.0751330322020427	2	30	13.1028192371476	GO:0050896 Response to stimulus	http://amigo.geneontology.org/amigo/term/GO:0050896	LOC111129997 LOC111133384
0.0751330322020427	2	30	13.1028192371476	GO:0005615 Extracellular space	http://amigo.geneontology.org/amigo/term/GO:0005615	LOC111129157 LOC111134612
0.0751330322020427	6	354	3.33122522978329	GO:0005216 Ion channel activity	http://amigo.geneontology.org/amigo/term/GO:0005216	LOC111101443 LOC111110350 LOC111127290 LOC111128509 LOC111134529 LOC111137922
0.0751330322020427	3	86	6.85612634501909	GO:0050660 Flavin adenine dinucleotide binding	http://amigo.geneontology.org/amigo/term/GO:0050660	LOC111107393 LOC111120973 LOC111136587
0.075473793511235	2	31	12.6801476488525	GO:0045892 Negative regulation of transcription-DNA-templated	http://amigo.geneontology.org/amigo/term/GO:0045892	LOC111102475 LOC111135208
0.075473793511235	3	89	6.62502096260272	GO:0005085 Guanyl-nucleotide exchange factor activity	http://amigo.geneontology.org/amigo/term/GO:0005085	LOC111100148 LOC111123983 LOC111129997
0.0779058663810861	1	4	49.1355721393035	GO:0043401 Steroid hormone mediated signaling pathway	http://amigo.geneontology.org/amigo/term/GO:0043401	LOC111127848
0.0779058663810861	1	3	65.514096185738	GO:0070940 Dephosphorylation of RNA polymerase II C-terminal domain	http://amigo.geneontology.org/amigo/term/GO:0070940	LOC111137415
0.0779058663810861	1	4	49.1355721393035	GO:0006086 Acetyl-CoA biosynthetic process from pyruvate	http://amigo.geneontology.org/amigo/term/GO:0006086	LOC111127323
0.0779058663810861	1	4	49.1355721393035	GO:0006090 Pyruvate metabolic process	http://amigo.geneontology.org/amigo/term/GO:0006090	LOC111127323
0.0779058663810861	5	292	3.36545014652764	GO:0005576 Extracellular region	http://amigo.geneontology.org/amigo/term/GO:0005576	LOC111099477 LOC111102307 LOC111126345 LOC111130469 LOC111134612
0.0779058663810861	1	3	65.514096185738	GO:0005846 Nuclear cap binding complex	http://amigo.geneontology.org/amigo/term/GO:0005846	LOC111128793
0.0779058663810861	4	192	4.09463101160862	GO:0005886 Plasma membrane	http://amigo.geneontology.org/amigo/term/GO:0005886	LOC111108086 LOC111111628 LOC111128509 LOC111135947
0.0779058663810861	1	3	65.514096185738	GO:0005890 Sodium:potassium-exchanging ATPase complex	http://amigo.geneontology.org/amigo/term/GO:0005890	LOC111100630
0.0779058663810861	1	4	49.1355721393035	GO:0006265 DNA topological change	http://amigo.geneontology.org/amigo/term/GO:0006265	LOC111125129
0.0779058663810861	7	522	2.63562455919636	GO:0000166 Nucleotide binding	http://amigo.geneontology.org/amigo/term/GO:0000166	LOC111099746 LOC111108086 LOC111112807 LOC111124927 LOC111125562 LOC111130138 LOC111136548
0.0779058663810861	1	4	49.1355721393035	GO:0000339 RNA cap binding	http://amigo.geneontology.org/amigo/term/GO:0000339	LOC111128793
0.0779058663810861	1	4	49.1355721393035	GO:0003707 Nuclear steroid receptor activity	http://amigo.geneontology.org/amigo/term/GO:0003707	LOC111127848
0.0779058663810861	2	33	11.9116538519524	GO:0003746 Translation elongation factor activity	http://amigo.geneontology.org/amigo/term/GO:0003746	LOC111102475 LOC111127225
0.0779058663810861	1	4	49.1355721393035	GO:0004709 MAP kinase kinase kinase activity	http://amigo.geneontology.org/amigo/term/GO:0004709	LOC111124479
0.0779058663810861	9	745	2.37433637183211	GO:0004930 G protein-coupled receptor activity	http://amigo.geneontology.org/amigo/term/GO:0004930	LOC111099794 LOC111102870 LOC111109729 LOC111119752 LOC111120197 LOC111120338 LOC111122957 LOC111128485 LOC111134009
0.0779058663810861	1	3	65.514096185738	GO:0005254 Chloride channel activity	http://amigo.geneontology.org/amigo/term/GO:0005254	LOC111122177
0.0779058663810861	4	173	4.54433037126506	GO:0005506 Iron ion binding	http://amigo.geneontology.org/amigo/term/GO:0005506	LOC111107393 LOC111134181 LOC111135334 LOC111136587
0.0779058663810861	1	4	49.1355721393035	GO:0008420 RNA polymerase II CTD heptapeptide repeat phosphatase activity	http://amigo.geneontology.org/amigo/term/GO:0008420	LOC111137415
0.0779058663810861	1	3	65.514096185738	GO:0016813 Hydrolase activity-acting on carbon-nitrogen (but not peptide) bonds-in linear amidines	http://amigo.geneontology.org/amigo/term/GO:0016813	LOC111130969
0.0779058663810861	3	96	6.14194651741294	GO:0016853 Isomerase activity	http://amigo.geneontology.org/amigo/term/GO:0016853	LOC111125129 LOC111126830 LOC111127439
0.0779058663810861	1	4	49.1355721393035	GO:0019239 Deaminase activity	http://amigo.geneontology.org/amigo/term/GO:0019239	LOC111123024
0.0779058663810861	6	398	2.96294907372684	GO:0022857 Transmembrane transporter activity	http://amigo.geneontology.org/amigo/term/GO:0022857	LOC111101789 LOC111114587 LOC111130444 LOC111130898 LOC111135082 LOC111137299
0.0779058663810861	1	4	49.1355721393035	GO:0050291 Sphingosine N-acyltransferase activity	http://amigo.geneontology.org/amigo/term/GO:0050291	LOC111111442
0.0779058663810861	2	37	10.6239074895791	GO:0051536 Iron-sulfur cluster binding	http://amigo.geneontology.org/amigo/term/GO:0051536	LOC111107393 LOC111136587
0.0779058663810861	1	3	65.514096185738	GO:0009168 Purine ribonucleoside monophosphate biosynthetic process	http://amigo.geneontology.org/amigo/term/GO:0009168	LOC111123024
0.0779058663810861	1	4	49.1355721393035	GO:0009395 Phospholipid catabolic process	http://amigo.geneontology.org/amigo/term/GO:0009395	LOC111100347
0.0779058663810861	2	41	9.587428710108	GO:0016525 Negative regulation of angiogenesis	http://amigo.geneontology.org/amigo/term/GO:0016525	LOC111119752 LOC111129157
0.0779058663810861	1	3	65.514096185738	GO:0034551 Mitochondrial respiratory chain complex III assembly	http://amigo.geneontology.org/amigo/term/GO:0034551	LOC111126211
0.0874227902269868	1	5	39.3084577114428	GO:0046513 Ceramide biosynthetic process	http://amigo.geneontology.org/amigo/term/GO:0046513	LOC111111442
0.0874227902269868	1	5	39.3084577114428	GO:0045261 Proton-transporting ATP synthase complex-catalytic core F(1)	http://amigo.geneontology.org/amigo/term/GO:0045261	LOC111130549
0.0874227902269868	1	5	39.3084577114428	GO:0046332 SMAD binding	http://amigo.geneontology.org/amigo/term/GO:0046332	LOC111100047
0.0874227902269868	1	5	39.3084577114428	GO:0046933 Proton-transporting ATP synthase activity-rotational mechanism	http://amigo.geneontology.org/amigo/term/GO:0046933	LOC111130549
0.0874227902269868	1	5	39.3084577114428	GO:0000290 Deadenylation-dependent decapping of nuclear-transcribed mRNA	http://amigo.geneontology.org/amigo/term/GO:0000290	LOC111113248
0.0874227902269868	1	5	39.3084577114428	GO:0007064 Mitotic sister chromatid cohesion	http://amigo.geneontology.org/amigo/term/GO:0007064	LOC111125107
0.0874227902269868	1	5	39.3084577114428	GO:0031175 Neuron projection development	http://amigo.geneontology.org/amigo/term/GO:0031175	LOC111132859
0.0915623342782039	1	6	32.757048092869	GO:0046034 ATP metabolic process	http://amigo.geneontology.org/amigo/term/GO:0046034	LOC111130549
0.0915623342782039	9	829	2.13375222800353	GO:0005634 Nucleus	http://amigo.geneontology.org/amigo/term/GO:0005634	LOC111099426 LOC111102475 LOC111111442 LOC111123142 LOC111123699 LOC111125562 LOC111127848 LOC111130954 LOC111137415
0.0915623342782039	1	6	32.757048092869	GO:0005891 Voltage-gated calcium channel complex	http://amigo.geneontology.org/amigo/term/GO:0005891	LOC111110350
0.0915623342782039	2	51	7.70754072773388	GO:0003755 Peptidyl-prolyl cis-trans isomerase activity	http://amigo.geneontology.org/amigo/term/GO:0003755	LOC111126830 LOC111127439
0.0915623342782039	1	6	32.757048092869	GO:0005245 Voltage-gated calcium channel activity	http://amigo.geneontology.org/amigo/term/GO:0005245	LOC111110350
0.0915623342782039	1	6	32.757048092869	GO:0008509 Anion transmembrane transporter activity	http://amigo.geneontology.org/amigo/term/GO:0008509	LOC111123835
0.0915623342782039	1	6	32.757048092869	GO:0015377 Cation:chloride symporter activity	http://amigo.geneontology.org/amigo/term/GO:0015377	LOC111130898
0.0915623342782039	1	6	32.757048092869	GO:0015385 Sodium:proton antiporter activity	http://amigo.geneontology.org/amigo/term/GO:0015385	LOC111100466
0.0915623342782039	1	6	32.757048092869	GO:0070679 Inositol 1,4,5 trisphosphate binding	http://amigo.geneontology.org/amigo/term/GO:0070679	LOC111128016
0.0915623342782039	1	6	32.757048092869	GO:0006885 Regulation of pH	http://amigo.geneontology.org/amigo/term/GO:0006885	LOC111100466
0.0961989512233957	2	55	7.14699231117141	GO:0016829 Lyase activity	http://amigo.geneontology.org/amigo/term/GO:0016829	LOC111123254 LOC111135334
0.100378205633932	7	597	2.30451594623199	GO:0016310 Phosphorylation	http://amigo.geneontology.org/amigo/term/GO:0016310	LOC111113264 LOC111122178 LOC111124479 LOC111125362 LOC111134544 LOC111135327 LOC111135400
0.101461120687198	7	600	2.29299336650083	GO:0016301 Kinase activity	http://amigo.geneontology.org/amigo/term/GO:0016301	LOC111113264 LOC111122178 LOC111124479 LOC111125362 LOC111134544 LOC111135327 LOC111135400
0.101479461504506	1	7	28.0774697938877	GO:0050840 Extracellular matrix binding	http://amigo.geneontology.org/amigo/term/GO:0050840	LOC111129157
0.103377554665946	2	59	6.66245045956657	GO:0045893 Positive regulation of transcription-DNA-templated	http://amigo.geneontology.org/amigo/term/GO:0045893	LOC111099426 LOC111123699
0.103377554665946	2	60	6.5514096185738	GO:0052547 Regulation of peptidase activity	http://amigo.geneontology.org/amigo/term/GO:0052547	LOC111099477 LOC111102307
0.103377554665946	1	8	24.5677860696517	GO:0006094 Gluconeogenesis	http://amigo.geneontology.org/amigo/term/GO:0006094	LOC111135400
0.103377554665946	1	8	24.5677860696517	GO:0004714 Transmembrane receptor protein tyrosine kinase activity	http://amigo.geneontology.org/amigo/term/GO:0004714	LOC111130138
0.103377554665946	1	8	24.5677860696517	GO:0006406 MRNA export from nucleus	http://amigo.geneontology.org/amigo/term/GO:0006406	LOC111128793
0.103377554665946	1	8	24.5677860696517	GO:0005432 Calcium:sodium antiporter activity	http://amigo.geneontology.org/amigo/term/GO:0005432	LOC111111628
0.103377554665946	1	8	24.5677860696517	GO:0008047 Enzyme activator activity	http://amigo.geneontology.org/amigo/term/GO:0008047	LOC111113248
0.103377554665946	1	8	24.5677860696517	GO:0016811 Hydrolase activity-acting on carbon-nitrogen (but not peptide) bonds-in linear amides	http://amigo.geneontology.org/amigo/term/GO:0016811	LOC111108142
0.103377554665946	2	60	6.5514096185738	GO:0030414 Peptidase inhibitor activity	http://amigo.geneontology.org/amigo/term/GO:0030414	LOC111099477 LOC111102307
0.103377554665946	1	8	24.5677860696517	GO:0031146 SCF-dependent proteasomal ubiquitin-dependent protein catabolic process	http://amigo.geneontology.org/amigo/term/GO:0031146	LOC111130727
0.109046634551075	1	9	21.8380320619127	GO:0003341 Cilium movement	http://amigo.geneontology.org/amigo/term/GO:0003341	LOC111120585
0.109046634551075	1	9	21.8380320619127	GO:0005858 Axonemal dynein complex	http://amigo.geneontology.org/amigo/term/GO:0005858	LOC111120585
0.109046634551075	1	9	21.8380320619127	GO:0004061 Arylformamidase activity	http://amigo.geneontology.org/amigo/term/GO:0004061	LOC111133392
0.109046634551075	1	9	21.8380320619127	GO:0004620 Phospholipase activity	http://amigo.geneontology.org/amigo/term/GO:0004620	LOC111100347
0.109046634551075	3	154	3.82874588098469	GO:0043565 Sequence-specific DNA binding	http://amigo.geneontology.org/amigo/term/GO:0043565	LOC111124843 LOC111127848 LOC111130954
0.109046634551075	1	9	21.8380320619127	GO:0007169 Transmembrane receptor protein tyrosine kinase signaling pathway	http://amigo.geneontology.org/amigo/term/GO:0007169	LOC111130138
0.114017218478406	1	10	19.6542288557214	GO:0004721 Phosphoprotein phosphatase activity	http://amigo.geneontology.org/amigo/term/GO:0004721	LOC111137415
0.114017218478406	1	10	19.6542288557214	GO:0008201 Heparin binding	http://amigo.geneontology.org/amigo/term/GO:0008201	LOC111129157
0.114017218478406	1	10	19.6542288557214	GO:0017128 Phospholipid scramblase activity	http://amigo.geneontology.org/amigo/term/GO:0017128	LOC111125142
0.114017218478406	2	69	5.69687792919461	GO:0006813 Potassium ion transport	http://amigo.geneontology.org/amigo/term/GO:0006813	LOC111100630 LOC111124927
0.114017218478406	1	10	19.6542288557214	GO:0015986 Proton motive force-driven ATP synthesis	http://amigo.geneontology.org/amigo/term/GO:0015986	LOC111130549
0.114017218478406	1	10	19.6542288557214	GO:0017121 Plasma membrane phospholipid scrambling	http://amigo.geneontology.org/amigo/term/GO:0017121	LOC111125142
0.11564374113055	3	163	3.61734273418185	GO:0050790 Regulation of catalytic activity	http://amigo.geneontology.org/amigo/term/GO:0050790	LOC111100148 LOC111123983 LOC111129997
0.116324609996466	1	11	17.8674807779285	GO:0097729 9+2 motile cilium	http://amigo.geneontology.org/amigo/term/GO:0097729	LOC111120585
0.116324609996466	1	11	17.8674807779285	GO:0005261 Cation channel activity	http://amigo.geneontology.org/amigo/term/GO:0005261	LOC111128509
0.116324609996466	1	11	17.8674807779285	GO:0005452 Inorganic anion exchanger activity	http://amigo.geneontology.org/amigo/term/GO:0005452	LOC111123835
0.116324609996466	1	11	17.8674807779285	GO:0015299 Solute:proton antiporter activity	http://amigo.geneontology.org/amigo/term/GO:0015299	LOC111100466
0.116324609996466	1	11	17.8674807779285	GO:0019001 Guanyl nucleotide binding	http://amigo.geneontology.org/amigo/term/GO:0019001	LOC111133384
0.116324609996466	1	11	17.8674807779285	GO:0031683 G-protein beta/gamma-subunit complex binding	http://amigo.geneontology.org/amigo/term/GO:0031683	LOC111133384
0.116324609996466	1	11	17.8674807779285	GO:0006820 Anion transport	http://amigo.geneontology.org/amigo/term/GO:0006820	LOC111123835
0.119258138314847	1	12	16.3785240464345	GO:1902358 Sulfate transmembrane transport	http://amigo.geneontology.org/amigo/term/GO:1902358	LOC111134162
0.119258138314847	8	813	1.93399545935758	GO:0005509 Calcium ion binding	http://amigo.geneontology.org/amigo/term/GO:0005509	LOC111108186 LOC111112587 LOC111119752 LOC111122130 LOC111124938 LOC111126830 LOC111129997 LOC111135447
0.119258138314847	1	12	16.3785240464345	GO:0008271 Secondary active sulfate transmembrane transporter activity	http://amigo.geneontology.org/amigo/term/GO:0008271	LOC111134162
0.119258138314847	1	12	16.3785240464345	GO:0015116 Sulfate transmembrane transporter activity	http://amigo.geneontology.org/amigo/term/GO:0015116	LOC111134162
0.119258138314847	1	12	16.3785240464345	GO:0008272 Sulfate transport	http://amigo.geneontology.org/amigo/term/GO:0008272	LOC111134162
0.119258138314847	1	12	16.3785240464345	GO:0015698 Inorganic anion transport	http://amigo.geneontology.org/amigo/term/GO:0015698	LOC111123835
0.119258138314847	1	12	16.3785240464345	GO:0016070 RNA metabolic process	http://amigo.geneontology.org/amigo/term/GO:0016070	LOC111128793
0.119786994317909	2	78	5.03954586044138	GO:0007160 Cell-matrix adhesion	http://amigo.geneontology.org/amigo/term/GO:0007160	LOC111108186 LOC111123090
0.123758275678089	1	13	15.1186375813241	GO:0005921 Gap junction	http://amigo.geneontology.org/amigo/term/GO:0005921	LOC111125145
0.123758275678089	1	13	15.1186375813241	GO:0006417 Regulation of translation	http://amigo.geneontology.org/amigo/term/GO:0006417	LOC111133033
0.123758275678089	1	13	15.1186375813241	GO:0042626 ATPase-coupled transmembrane transporter activity	http://amigo.geneontology.org/amigo/term/GO:0042626	LOC111099746
0.123758275678089	1	13	15.1186375813241	GO:0051959 Dynein light intermediate chain binding	http://amigo.geneontology.org/amigo/term/GO:0051959	LOC111120585
0.128293269724291	2	83	4.73595876041479	GO:0006629 Lipid metabolic process	http://amigo.geneontology.org/amigo/term/GO:0006629	LOC111100148 LOC111128016
0.129852398252014	1	14	14.0387348969439	GO:0045505 Dynein intermediate chain binding	http://amigo.geneontology.org/amigo/term/GO:0045505	LOC111120585
0.129852398252014	1	14	14.0387348969439	GO:0007399 Nervous system development	http://amigo.geneontology.org/amigo/term/GO:0007399	LOC111132859
0.133307950505322	2	86	4.57075089667939	GO:0043086 Negative regulation of catalytic activity	http://amigo.geneontology.org/amigo/term/GO:0043086	LOC111099477 LOC111102307
0.136660414813713	1	15	13.1028192371476	GO:0003714 Transcription corepressor activity	http://amigo.geneontology.org/amigo/term/GO:0003714	LOC111135208
0.141418454324737	1	16	12.2838930348259	GO:0071944 Cell periphery	http://amigo.geneontology.org/amigo/term/GO:0071944	LOC111103558
0.141418454324737	3	194	3.03931374057547	GO:0004222 Metalloendopeptidase activity	http://amigo.geneontology.org/amigo/term/GO:0004222	LOC111100025 LOC111102520 LOC111130469
0.141418454324737	5	446	2.20338888517056	GO:0004672 Protein kinase activity	http://amigo.geneontology.org/amigo/term/GO:0004672	LOC111122178 LOC111124479 LOC111125362 LOC111130138 LOC111135327
0.141418454324737	1	16	12.2838930348259	GO:0019441 Tryptophan catabolic process to kynurenine	http://amigo.geneontology.org/amigo/term/GO:0019441	LOC111133392
0.142448906606192	5	448	2.19355232764748	GO:0006468 Protein phosphorylation	http://amigo.geneontology.org/amigo/term/GO:0006468	LOC111122178 LOC111124479 LOC111125362 LOC111130138 LOC111135327
0.145238541434983	1	17	11.5613110916008	GO:0098656 Anion transmembrane transport	http://amigo.geneontology.org/amigo/term/GO:0098656	LOC111123835
0.145238541434983	1	17	11.5613110916008	GO:0015229 L-ascorbic acid transmembrane transporter activity	http://amigo.geneontology.org/amigo/term/GO:0015229	LOC111101789
0.145238541434983	1	17	11.5613110916008	GO:0015882 L-ascorbic acid transmembrane transport	http://amigo.geneontology.org/amigo/term/GO:0015882	LOC111101789
0.151222013088904	1	18	10.9190160309563	GO:0005930 Axoneme	http://amigo.geneontology.org/amigo/term/GO:0005930	LOC111120585
0.151222013088904	1	18	10.9190160309563	GO:0098590 Plasma membrane region	http://amigo.geneontology.org/amigo/term/GO:0098590	LOC111101789
0.158103563568204	1	19	10.3443309766955	GO:0046854 Phosphatidylinositol phosphate biosynthetic process	http://amigo.geneontology.org/amigo/term/GO:0046854	LOC111134544
0.161461594200947	1	20	9.8271144278607	GO:0000165 MAPK cascade	http://amigo.geneontology.org/amigo/term/GO:0000165	LOC111124479
0.161461594200947	1	20	9.8271144278607	GO:1990904 Ribonucleoprotein complex	http://amigo.geneontology.org/amigo/term/GO:1990904	LOC111112585
0.161461594200947	1	20	9.8271144278607	GO:0003713 Transcription coactivator activity	http://amigo.geneontology.org/amigo/term/GO:0003713	LOC111099426
0.161461594200947	1	20	9.8271144278607	GO:0030198 Extracellular matrix organization	http://amigo.geneontology.org/amigo/term/GO:0030198	LOC111130469
0.174336046754883	1	22	8.93374038896427	GO:0007010 Cytoskeleton organization	http://amigo.geneontology.org/amigo/term/GO:0007010	LOC111122703
0.174336046754883	1	22	8.93374038896427	GO:0016042 Lipid catabolic process	http://amigo.geneontology.org/amigo/term/GO:0016042	LOC111100347
0.176542635482706	2	110	3.57349615558571	GO:0016192 Vesicle-mediated transport	http://amigo.geneontology.org/amigo/term/GO:0016192	LOC111125205 LOC111131026
0.179382983582225	1	23	8.54531689379191	GO:0008484 Sulfuric ester hydrolase activity	http://amigo.geneontology.org/amigo/term/GO:0008484	LOC111135504
0.179667090594388	4	359	2.18988622347871	GO:0034220 Ion transmembrane transport	http://amigo.geneontology.org/amigo/term/GO:0034220	LOC111101443 LOC111128509 LOC111134529 LOC111137922
0.183055941553246	1	24	8.18926202321725	GO:0005102 Signaling receptor binding	http://amigo.geneontology.org/amigo/term/GO:0005102	LOC111126345
0.183055941553246	1	24	8.18926202321725	GO:0008643 Carbohydrate transport	http://amigo.geneontology.org/amigo/term/GO:0008643	LOC111135082
0.183793833737917	2	115	3.41812675751676	GO:0016746 Acyltransferase activity	http://amigo.geneontology.org/amigo/term/GO:0016746	LOC111099219 LOC111127323
0.194781236076487	1	26	7.55931879066207	GO:0005929 Cilium	http://amigo.geneontology.org/amigo/term/GO:0005929	LOC111122130
