## Supplementary material for "Range-wide genetic population structure and environmental adaptation in the eastern oyster (*Crassostrea virginica*) provides insight for aquaculture": Supp. Table S6

Enrichment FDR	nGenes	Pathway Genes	Fold Enrichment	Pathway	URL	Genes
0.000246844681542279	3	7	101.992254733219	GO:0005201 Extracellular matrix structural constituent	http://amigo.geneontology.org/amigo/term/GO:0005201	LOC111124702 LOC111134721 LOC111134722
0.000246844681542279	5	45	26.4424364123159	GO:0009190 Cyclic nucleotide biosynthetic process	http://amigo.geneontology.org/amigo/term/GO:0009190	LOC111101220 LOC111110860 LOC111126534 LOC111127055 LOC111132868
0.000361977077387032	7	160	10.4117093373494	GO:0035556 Intracellular signal transduction	http://amigo.geneontology.org/amigo/term/GO:0035556	LOC111100089 LOC111101220 LOC111110860 LOC111125119 LOC111126534 LOC111127055 LOC111132868
0.00049745760580786	26	2424	2.55261143584238	GO:0016021 Integral component of membrane	http://amigo.geneontology.org/amigo/term/GO:0016021	LOC111099746 LOC111099794 LOC111100465 LOC111100466 LOC111102719 LOC111102870 LOC111110315 LOC111110860 LOC111115146 LOC111115836 LOC111118427 LOC111118494 LOC111119400 LOC111119607 LOC111120574 LOC111124738 LOC111124989 LOC111126343 LOC111132107 LOC111132175 LOC111132868 LOC111132890 LOC111133811 LOC111133903 LOC111134199 LOC111137277
0.000716752073734082	10	446	5.3359176616781	GO:0004672 Protein kinase activity	http://amigo.geneontology.org/amigo/term/GO:0004672	LOC111100792 LOC111110860 LOC111119192 LOC111121258 LOC111125119 LOC111129734 LOC111132868 LOC111134522 LOC111135594 LOC111137330
0.000716752073734082	10	448	5.31209660068847	GO:0006468 Protein phosphorylation	http://amigo.geneontology.org/amigo/term/GO:0006468	LOC111100792 LOC111110860 LOC111119192 LOC111121258 LOC111125119 LOC111129734 LOC111132868 LOC111134522 LOC111135594 LOC111137330
0.00150992834949697	17	1340	3.01917370976443	GO:0005524 ATP binding	http://amigo.geneontology.org/amigo/term/GO:0005524	LOC111099746 LOC111100792 LOC111110315 LOC111110860 LOC111119192 LOC111120907 LOC111120967 LOC111121258 LOC111124621 LOC111125119 LOC111129734 LOC111132868 LOC111134522 LOC111134544 LOC111135594 LOC111136219 LOC111137330
0.00171625278120891	3	20	35.6972891566265	GO:0006182 CGMP biosynthetic process	http://amigo.geneontology.org/amigo/term/GO:0006182	LOC111101220 LOC111126534 LOC111127055
0.00171625278120891	3	20	35.6972891566265	GO:0004383 Guanylate cyclase activity	http://amigo.geneontology.org/amigo/term/GO:0004383	LOC111101220 LOC111126534 LOC111127055
0.00206273874706221	17	1416	2.85712766319515	GO:0016020 Membrane	http://amigo.geneontology.org/amigo/term/GO:0016020	LOC111099043 LOC111099650 LOC111100985 LOC111106026 LOC111110976 LOC111118568 LOC111119400 LOC111120574 LOC111125985 LOC111128509 LOC111129446 LOC111131178 LOC111133903 LOC111133966 LOC111134529 LOC111135946 LOC111137029
0.00503368432589872	11	730	3.58602904769764	GO:0055085 Transmembrane transport	http://amigo.geneontology.org/amigo/term/GO:0055085	LOC111099043 LOC111099746 LOC111100466 LOC111110315 LOC111120574 LOC111128509 LOC111131178 LOC111134414 LOC111134529 LOC111137029 LOC111137277
0.00635330840523341	9	522	4.10313668466971	GO:0000166 Nucleotide binding	http://amigo.geneontology.org/amigo/term/GO:0000166	LOC111099746 LOC111110315 LOC111119192 LOC111121258 LOC111125119 LOC111129734 LOC111134522 LOC111135594 LOC111137330
0.00728708005972477	2	8	59.4954819277108	GO:0004806 Triglyceride lipase activity	http://amigo.geneontology.org/amigo/term/GO:0004806	LOC111119193 LOC111120083
0.00899001064220495	3	40	17.8486445783133	GO:0006814 Sodium ion transport	http://amigo.geneontology.org/amigo/term/GO:0006814	LOC111100466 LOC111128509 LOC111131178
0.0100938749317868	2	10	47.5963855421687	GO:0032040 Small-subunit processome	http://amigo.geneontology.org/amigo/term/GO:0032040	LOC111122429 LOC111127475
0.0115339713526205	2	11	43.2694414019715	GO:0005261 Cation channel activity	http://amigo.geneontology.org/amigo/term/GO:0005261	LOC111128509 LOC111131178
0.0132035647988249	4	111	8.57592532291327	GO:0005581 Collagen trimer	http://amigo.geneontology.org/amigo/term/GO:0005581	LOC111120642 LOC111124702 LOC111134721 LOC111134722
0.0132035647988249	10	745	3.19438829142072	GO:0004930 G protein-coupled receptor activity	http://amigo.geneontology.org/amigo/term/GO:0004930	LOC111099794 LOC111100465 LOC111102719 LOC111102870 LOC111115146 LOC111118427 LOC111118494 LOC111119400 LOC111119607 LOC111134199
0.0132035647988249	3	50	14.2789156626506	GO:0035725 Sodium ion transmembrane transport	http://amigo.geneontology.org/amigo/term/GO:0035725	LOC111100466 LOC111128509 LOC111131178
0.013566591520327	3	52	13.7297265987025	GO:0004713 Protein tyrosine kinase activity	http://amigo.geneontology.org/amigo/term/GO:0004713	LOC111119192 LOC111121258 LOC111129734
0.0148199059060104	10	772	3.08266745739434	GO:0007186 G protein-coupled receptor signaling pathway	http://amigo.geneontology.org/amigo/term/GO:0007186	LOC111099794 LOC111100465 LOC111102719 LOC111102870 LOC111115146 LOC111118427 LOC111118494 LOC111119400 LOC111119607 LOC111134199
0.0148199059060104	3	55	12.9808324205915	GO:0018108 Peptidyl-tyrosine phosphorylation	http://amigo.geneontology.org/amigo/term/GO:0018108	LOC111119192 LOC111121258 LOC111129734
0.0270380468661048	2	20	23.7981927710843	GO:0016298 Lipase activity	http://amigo.geneontology.org/amigo/term/GO:0016298	LOC111119193 LOC111120083
0.0285601897177753	2	21	22.6649454962708	GO:0006099 Tricarboxylic acid cycle	http://amigo.geneontology.org/amigo/term/GO:0006099	LOC111118600 LOC111130667
0.0387393400972772	2	25	19.0385542168675	GO:0051537 2 iron-2 sulfur cluster binding	http://amigo.geneontology.org/amigo/term/GO:0051537	LOC111135946 LOC111136587
0.0387521726059783	2	26	18.3063021316033	GO:0008569 Minus-end-directed microtubule motor activity	http://amigo.geneontology.org/amigo/term/GO:0008569	LOC111120967 LOC111136219
0.0387521726059783	3	83	8.6017564232835	GO:0006629 Lipid metabolic process	http://amigo.geneontology.org/amigo/term/GO:0006629	LOC111119193 LOC111120083 LOC111130102
0.0462981172727123	2	29	16.4125467386789	GO:0016849 Phosphorus-oxygen lyase activity	http://amigo.geneontology.org/amigo/term/GO:0016849	LOC111110860 LOC111132868
0.0477632292257446	2	30	15.8654618473896	GO:0098655 Cation transmembrane transport	http://amigo.geneontology.org/amigo/term/GO:0098655	LOC111128509 LOC111131178
0.0565941129920056	5	300	3.96636546184739	GO:0110165 Cellular anatomical entity	http://amigo.geneontology.org/amigo/term/GO:0110165	LOC111112049 LOC111132107 LOC111132175 LOC111134721 LOC111134722
0.0565941129920056	2	34	13.9989369241673	GO:0003774 Cytoskeletal motor activity	http://amigo.geneontology.org/amigo/term/GO:0003774	LOC111120907 LOC111124621
0.0565941129920056	7	554	3.0069918663825	GO:0006355 Regulation of transcription-DNA-templated	http://amigo.geneontology.org/amigo/term/GO:0006355	LOC111101293 LOC111101485 LOC111123142 LOC111129823 LOC111134531 LOC111134536 LOC111135254
0.0572202375611474	1	3	79.3273092369478	GO:0106035 Protein maturation by [4Fe-4S] cluster transfer	http://amigo.geneontology.org/amigo/term/GO:0106035	LOC111130550
0.0572202375611474	1	3	79.3273092369478	GO:0140021 Mitochondrial ADP transmembrane transport	http://amigo.geneontology.org/amigo/term/GO:0140021	LOC111120574
0.0572202375611474	1	3	79.3273092369478	GO:1990544 Mitochondrial ATP transmembrane transport	http://amigo.geneontology.org/amigo/term/GO:1990544	LOC111120574
0.0572202375611474	2	37	12.8638879843699	GO:0016459 Myosin complex	http://amigo.geneontology.org/amigo/term/GO:0016459	LOC111120907 LOC111124621
0.0572202375611474	1	3	79.3273092369478	GO:0004622 Lysophospholipase activity	http://amigo.geneontology.org/amigo/term/GO:0004622	LOC111130102
0.0572202375611474	1	3	79.3273092369478	GO:0005471 ATP:ADP antiporter activity	http://amigo.geneontology.org/amigo/term/GO:0005471	LOC111120574
0.0572202375611474	2	37	12.8638879843699	GO:0008417 Fucosyltransferase activity	http://amigo.geneontology.org/amigo/term/GO:0008417	LOC111099650 LOC111106026
0.0572202375611474	1	3	79.3273092369478	GO:0016812 Hydrolase activity-acting on carbon-nitrogen (but not peptide) bonds-in cyclic amides	http://amigo.geneontology.org/amigo/term/GO:0016812	LOC111135359
0.0572202375611474	1	3	79.3273092369478	GO:0006782 Protoporphyrinogen IX biosynthetic process	http://amigo.geneontology.org/amigo/term/GO:0006782	LOC111108232
0.0572202375611474	1	3	79.3273092369478	GO:0030212 Hyaluronan metabolic process	http://amigo.geneontology.org/amigo/term/GO:0030212	LOC111108691
0.0572202375611474	1	3	79.3273092369478	GO:0032467 Positive regulation of cytokinesis	http://amigo.geneontology.org/amigo/term/GO:0032467	LOC111120690
0.068760621175399	2	45	10.5769745649264	GO:0051015 Actin filament binding	http://amigo.geneontology.org/amigo/term/GO:0051015	LOC111120907 LOC111124621
0.0696550007068486	1	4	59.4954819277108	GO:0000278 Mitotic cell cycle	http://amigo.geneontology.org/amigo/term/GO:0000278	LOC111127729
0.0696550007068486	1	4	59.4954819277108	GO:0030515 SnoRNA binding	http://amigo.geneontology.org/amigo/term/GO:0030515	LOC111127475
0.0696550007068486	1	4	59.4954819277108	GO:0006839 Mitochondrial transport	http://amigo.geneontology.org/amigo/term/GO:0006839	LOC111133903
0.0850771363814532	1	5	47.5963855421687	GO:0030976 Thiamine pyrophosphate binding	http://amigo.geneontology.org/amigo/term/GO:0030976	LOC111118600
0.0901242417234796	2	55	8.65388828039431	GO:0140359 ABC-type transporter activity	http://amigo.geneontology.org/amigo/term/GO:0140359	LOC111099746 LOC111110315
0.0940430165319126	1	6	39.6636546184739	GO:0015385 Sodium:proton antiporter activity	http://amigo.geneontology.org/amigo/term/GO:0015385	LOC111100466
0.0940430165319126	1	6	39.6636546184739	GO:0006885 Regulation of pH	http://amigo.geneontology.org/amigo/term/GO:0006885	LOC111100466
0.0940430165319126	1	6	39.6636546184739	GO:0033014 Tetrapyrrole biosynthetic process	http://amigo.geneontology.org/amigo/term/GO:0033014	LOC111108232
0.103516400369622	1	7	33.9974182444062	GO:0004315 3-oxoacyl-[acyl-carrier-protein] synthase activity	http://amigo.geneontology.org/amigo/term/GO:0004315	LOC111129548
0.103516400369622	1	7	33.9974182444062	GO:0016624 Oxidoreductase activity-acting on the aldehyde or oxo group of donors-disulfide as acceptor	http://amigo.geneontology.org/amigo/term/GO:0016624	LOC111118600
0.103516400369622	1	7	33.9974182444062	GO:0052689 Carboxylic ester hydrolase activity	http://amigo.geneontology.org/amigo/term/GO:0052689	LOC111120083
0.108220200290137	2	67	7.10393814062219	GO:0005794 Golgi apparatus	http://amigo.geneontology.org/amigo/term/GO:0005794	LOC111099650 LOC111106026
0.108220200290137	1	8	29.7477409638554	GO:0031981 Nuclear lumen	http://amigo.geneontology.org/amigo/term/GO:0031981	LOC111102132
0.108220200290137	1	8	29.7477409638554	GO:0004714 Transmembrane receptor protein tyrosine kinase activity	http://amigo.geneontology.org/amigo/term/GO:0004714	LOC111121258
0.108220200290137	1	8	29.7477409638554	GO:0004957 Prostaglandin E receptor activity	http://amigo.geneontology.org/amigo/term/GO:0004957	LOC111118427
0.108220200290137	1	8	29.7477409638554	GO:0090599 Alpha-glucosidase activity	http://amigo.geneontology.org/amigo/term/GO:0090599	LOC111099718
0.113901262222717	1	9	26.4424364123159	GO:0031966 Mitochondrial membrane	http://amigo.geneontology.org/amigo/term/GO:0031966	LOC111133903
0.113901262222717	1	9	26.4424364123159	GO:0004061 Arylformamidase activity	http://amigo.geneontology.org/amigo/term/GO:0004061	LOC111115481
0.113901262222717	1	9	26.4424364123159	GO:0006614 SRP-dependent cotranslational protein targeting to membrane	http://amigo.geneontology.org/amigo/term/GO:0006614	LOC111126975
0.113901262222717	1	9	26.4424364123159	GO:0007076 Mitotic chromosome condensation	http://amigo.geneontology.org/amigo/term/GO:0007076	LOC111127729
0.117362109852789	2	74	6.43194399218496	GO:0007018 Microtubule-based movement	http://amigo.geneontology.org/amigo/term/GO:0007018	LOC111120967 LOC111136219
0.120510880065605	6	600	2.37981927710843	GO:0016301 Kinase activity	http://amigo.geneontology.org/amigo/term/GO:0016301	LOC111119192 LOC111125119 LOC111134522 LOC111134544 LOC111135594 LOC111137330
0.120510880065605	1	10	23.7981927710843	GO:0016780 Phosphotransferase activity-for other substituted phosphate groups	http://amigo.geneontology.org/amigo/term/GO:0016780	LOC111127180
0.120510880065605	6	597	2.39177816794817	GO:0016310 Phosphorylation	http://amigo.geneontology.org/amigo/term/GO:0016310	LOC111119192 LOC111125119 LOC111134522 LOC111134544 LOC111135594 LOC111137330
0.123231250742193	2	79	6.02485892938844	GO:1902600 Proton transmembrane transport	http://amigo.geneontology.org/amigo/term/GO:1902600	LOC111135605 LOC111135946
0.123231250742193	1	11	21.6347207009858	GO:0000922 Spindle pole	http://amigo.geneontology.org/amigo/term/GO:0000922	LOC111120690
0.123231250742193	1	11	21.6347207009858	GO:0097729 9+2 motile cilium	http://amigo.geneontology.org/amigo/term/GO:0097729	LOC111120967
0.123231250742193	1	11	21.6347207009858	GO:0015299 Solute:proton antiporter activity	http://amigo.geneontology.org/amigo/term/GO:0015299	LOC111100466
0.12784426553895	3	192	3.71846762048193	GO:0005886 Plasma membrane	http://amigo.geneontology.org/amigo/term/GO:0005886	LOC111100985 LOC111128509 LOC111131178
0.135615845962147	1	13	18.3063021316033	GO:0030171 Voltage-gated proton channel activity	http://amigo.geneontology.org/amigo/term/GO:0030171	LOC111135605
0.135615845962147	1	13	18.3063021316033	GO:0042626 ATPase-coupled transmembrane transporter activity	http://amigo.geneontology.org/amigo/term/GO:0042626	LOC111099746
0.135615845962147	1	13	18.3063021316033	GO:0051959 Dynein light intermediate chain binding	http://amigo.geneontology.org/amigo/term/GO:0051959	LOC111120967
0.135615845962147	2	88	5.40868017524644	GO:0007229 Integrin-mediated signaling pathway	http://amigo.geneontology.org/amigo/term/GO:0007229	LOC111100025 LOC111134982
0.140279871363084	1	14	16.9987091222031	GO:0005759 Mitochondrial matrix	http://amigo.geneontology.org/amigo/term/GO:0005759	LOC111108232
0.140279871363084	7	813	2.04904488803924	GO:0005509 Calcium ion binding	http://amigo.geneontology.org/amigo/term/GO:0005509	LOC111100985 LOC111101212 LOC111110976 LOC111112049 LOC111118568 LOC111126203 LOC111136982
0.140279871363084	1	14	16.9987091222031	GO:0045505 Dynein intermediate chain binding	http://amigo.geneontology.org/amigo/term/GO:0045505	LOC111120967
0.144149034262434	1	16	14.8738704819277	GO:1903818 Positive regulation of voltage-gated potassium channel activity	http://amigo.geneontology.org/amigo/term/GO:1903818	LOC111120702
0.144149034262434	1	15	15.8654618473896	GO:0003714 Transcription corepressor activity	http://amigo.geneontology.org/amigo/term/GO:0003714	LOC111135208
0.144149034262434	4	354	2.68906133006603	GO:0005216 Ion channel activity	http://amigo.geneontology.org/amigo/term/GO:0005216	LOC111099043 LOC111128509 LOC111131178 LOC111134529
0.144149034262434	1	15	15.8654618473896	GO:0016810 Hydrolase activity-acting on carbon-nitrogen (but not peptide) bonds	http://amigo.geneontology.org/amigo/term/GO:0016810	LOC111135359
0.144149034262434	1	16	14.8738704819277	GO:0006801 Superoxide metabolic process	http://amigo.geneontology.org/amigo/term/GO:0006801	LOC111113329
0.144149034262434	1	16	14.8738704819277	GO:0019441 Tryptophan catabolic process to kynurenine	http://amigo.geneontology.org/amigo/term/GO:0019441	LOC111115481
0.144149034262434	1	16	14.8738704819277	GO:0030431 Sleep	http://amigo.geneontology.org/amigo/term/GO:0030431	LOC111120702
0.144149034262434	1	16	14.8738704819277	GO:0032222 Regulation of synaptic transmission-cholinergic	http://amigo.geneontology.org/amigo/term/GO:0032222	LOC111120702
0.144149034262434	4	359	2.65160922240494	GO:0034220 Ion transmembrane transport	http://amigo.geneontology.org/amigo/term/GO:0034220	LOC111099043 LOC111128509 LOC111131178 LOC111134529
0.157016924475933	1	19	12.5253646163602	GO:0046854 Phosphatidylinositol phosphate biosynthetic process	http://amigo.geneontology.org/amigo/term/GO:0046854	LOC111134544
0.157016924475933	1	19	12.5253646163602	GO:0071526 Semaphorin-plexin signaling pathway	http://amigo.geneontology.org/amigo/term/GO:0071526	LOC111106022
0.157016924475933	1	18	13.221218206158	GO:0005930 Axoneme	http://amigo.geneontology.org/amigo/term/GO:0005930	LOC111120967
0.157016924475933	1	19	12.5253646163602	GO:0003899 DNA-directed 5'-3' RNA polymerase activity	http://amigo.geneontology.org/amigo/term/GO:0003899	LOC111102132
0.157016924475933	1	19	12.5253646163602	GO:0017154 Semaphorin receptor activity	http://amigo.geneontology.org/amigo/term/GO:0017154	LOC111106022
0.157016924475933	4	372	2.55894545925638	GO:0006811 Ion transport	http://amigo.geneontology.org/amigo/term/GO:0006811	LOC111099043 LOC111128509 LOC111131178 LOC111134529
0.157016924475933	2	108	4.40707273538599	GO:0007156 Homophilic cell adhesion via plasma membrane adhesion molecules	http://amigo.geneontology.org/amigo/term/GO:0007156	LOC111100985 LOC111110976
0.158457689502452	2	110	4.32694414019715	GO:0006260 DNA replication	http://amigo.geneontology.org/amigo/term/GO:0006260	LOC111130346 LOC111130718
0.159941850035019	1	20	11.8990963855422	GO:0003713 Transcription coactivator activity	http://amigo.geneontology.org/amigo/term/GO:0003713	LOC111099426
0.159941850035019	1	20	11.8990963855422	GO:0006366 Transcription by RNA polymerase II	http://amigo.geneontology.org/amigo/term/GO:0006366	LOC111102132
0.16591683083479	1	21	11.3324727481354	GO:0008083 Growth factor activity	http://amigo.geneontology.org/amigo/term/GO:0008083	LOC111126204
0.170058409233084	1	22	10.8173603504929	GO:0006633 Fatty acid biosynthetic process	http://amigo.geneontology.org/amigo/term/GO:0006633	LOC111129548
0.170058409233084	1	22	10.8173603504929	GO:0016042 Lipid catabolic process	http://amigo.geneontology.org/amigo/term/GO:0016042	LOC111130102
0.175699808503881	1	23	10.3470403352541	GO:0005813 Centrosome	http://amigo.geneontology.org/amigo/term/GO:0005813	LOC111120690
0.176234908237634	2	122	3.90134307722694	GO:0006486 Protein glycosylation	http://amigo.geneontology.org/amigo/term/GO:0006486	LOC111099650 LOC111106026
0.177820798537183	1	24	9.91591365461847	GO:0098609 Cell-cell adhesion	http://amigo.geneontology.org/amigo/term/GO:0098609	LOC111100985
0.177820798537183	8	1107	1.71983326258965	GO:0003677 DNA binding	http://amigo.geneontology.org/amigo/term/GO:0003677	LOC111099426 LOC111101293 LOC111101485 LOC111102132 LOC111123142 LOC111130346 LOC111130718 LOC111135254
0.188256164776498	1	26	9.15315106580167	GO:0005929 Cilium	http://amigo.geneontology.org/amigo/term/GO:0005929	LOC111118568
0.188256164776498	1	26	9.15315106580167	GO:0022900 Electron transport chain	http://amigo.geneontology.org/amigo/term/GO:0022900	LOC111135946
0.189406142307492	2	131	3.63331187344799	GO:0000981 DNA-binding transcription factor activity-RNA polymerase II-specific	http://amigo.geneontology.org/amigo/term/GO:0000981	LOC111101485 LOC111123142
0.192458954530576	2	133	3.57867560467434	GO:0007166 Cell surface receptor signaling pathway	http://amigo.geneontology.org/amigo/term/GO:0007166	LOC111115146 LOC111119400
0.192972278415822	1	28	8.49935456110155	GO:0030286 Dynein complex	http://amigo.geneontology.org/amigo/term/GO:0030286	LOC111120967
0.192972278415822	1	28	8.49935456110155	GO:0003712 Transcription coregulator activity	http://amigo.geneontology.org/amigo/term/GO:0003712	LOC111134531
0.192972278415822	1	28	8.49935456110155	GO:0004866 Endopeptidase inhibitor activity	http://amigo.geneontology.org/amigo/term/GO:0004866	LOC111133801
0.197704827407587	1	29	8.20627336933943	GO:0005743 Mitochondrial inner membrane	http://amigo.geneontology.org/amigo/term/GO:0005743	LOC111120574
