## Supplementary material for "Range-wide genetic population structure and environmental adaptation in the eastern oyster (*Crassostrea virginica*) provides insight for aquaculture": Supp. Table S7

Enrichment FDR	nGenes	Pathway Genes	Fold Enrichment	Pathway	URL	Genes
0.0043548124320377	2	33	108.829201101928	GO:0003746 Translation elongation factor activity	http://amigo.geneontology.org/amigo/term/GO:0003746	LOC111102475 LOC111127225
0.0043548124320377	2	35	102.61038961039	GO:0006414 Translational elongation	http://amigo.geneontology.org/amigo/term/GO:0006414	LOC111102475 LOC111127225
0.0278297771870236	1	3	598.560606060606	GO:0016812 Hydrolase activity-acting on carbon-nitrogen (but not peptide) bonds-in cyclic amides	http://amigo.geneontology.org/amigo/term/GO:0016812	LOC111135359
0.034676487500887	1	9	199.520202020202	GO:0003341 Cilium movement	http://amigo.geneontology.org/amigo/term/GO:0003341	LOC111120585
0.034676487500887	3	730	7.37951432129514	GO:0055085 Transmembrane transport	http://amigo.geneontology.org/amigo/term/GO:0055085	LOC111110943 LOC111128509 LOC111137029
0.034676487500887	1	9	199.520202020202	GO:0005858 Axonemal dynein complex	http://amigo.geneontology.org/amigo/term/GO:0005858	LOC111120585
0.034676487500887	1	11	163.243801652893	GO:0097729 9+2 motile cilium	http://amigo.geneontology.org/amigo/term/GO:0097729	LOC111120585
0.034676487500887	1	7	256.525974025974	GO:0005201 Extracellular matrix structural constituent	http://amigo.geneontology.org/amigo/term/GO:0005201	LOC111134722
0.034676487500887	1	11	163.243801652893	GO:0005261 Cation channel activity	http://amigo.geneontology.org/amigo/term/GO:0005261	LOC111128509
0.034676487500887	1	15	119.712121212121	GO:0016810 Hydrolase activity-acting on carbon-nitrogen (but not peptide) bonds	http://amigo.geneontology.org/amigo/term/GO:0016810	LOC111135359
0.034676487500887	1	14	128.262987012987	GO:0045505 Dynein intermediate chain binding	http://amigo.geneontology.org/amigo/term/GO:0045505	LOC111120585
0.034676487500887	1	13	138.129370629371	GO:0051959 Dynein light intermediate chain binding	http://amigo.geneontology.org/amigo/term/GO:0051959	LOC111120585
0.0383802912102472	1	18	99.760101010101	GO:0005930 Axoneme	http://amigo.geneontology.org/amigo/term/GO:0005930	LOC111120585
0.0423965869274243	1	31	57.925219941349	GO:0045892 Negative regulation of transcription-DNA-templated	http://amigo.geneontology.org/amigo/term/GO:0045892	LOC111102475
0.0423965869274243	1	30	59.8560606060606	GO:0098655 Cation transmembrane transport	http://amigo.geneontology.org/amigo/term/GO:0098655	LOC111128509
0.0423965869274243	1	30	59.8560606060606	GO:0005615 Extracellular space	http://amigo.geneontology.org/amigo/term/GO:0005615	LOC111133801
0.0423965869274243	1	37	48.531941031941	GO:0016459 Myosin complex	http://amigo.geneontology.org/amigo/term/GO:0016459	LOC111120907
0.0423965869274243	1	28	64.1314935064935	GO:0030286 Dynein complex	http://amigo.geneontology.org/amigo/term/GO:0030286	LOC111120585
0.0423965869274243	1	34	52.8141711229947	GO:0003774 Cytoskeletal motor activity	http://amigo.geneontology.org/amigo/term/GO:0003774	LOC111120907
0.0423965869274243	1	28	64.1314935064935	GO:0004866 Endopeptidase inhibitor activity	http://amigo.geneontology.org/amigo/term/GO:0004866	LOC111133801
0.0423965869274243	1	26	69.0646853146853	GO:0008569 Minus-end-directed microtubule motor activity	http://amigo.geneontology.org/amigo/term/GO:0008569	LOC111120585
0.0423965869274243	2	398	9.02352672453175	GO:0022857 Transmembrane transporter activity	http://amigo.geneontology.org/amigo/term/GO:0022857	LOC111110943 LOC111137029
0.0423965869274243	1	37	48.531941031941	GO:0051536 Iron-sulfur cluster binding	http://amigo.geneontology.org/amigo/term/GO:0051536	LOC111136587
0.0423965869274243	1	25	71.8272727272727	GO:0051537 2 iron-2 sulfur cluster binding	http://amigo.geneontology.org/amigo/term/GO:0051537	LOC111136587
0.0423965869274243	1	40	44.8920454545455	GO:0071949 FAD binding	http://amigo.geneontology.org/amigo/term/GO:0071949	LOC111136587
0.0423965869274243	1	40	44.8920454545455	GO:0006814 Sodium ion transport	http://amigo.geneontology.org/amigo/term/GO:0006814	LOC111128509
0.0458688084165702	1	45	39.9040404040404	GO:0051015 Actin filament binding	http://amigo.geneontology.org/amigo/term/GO:0051015	LOC111120907
0.0490800894401015	1	50	35.9136363636364	GO:0035725 Sodium ion transmembrane transport	http://amigo.geneontology.org/amigo/term/GO:0035725	LOC111128509
0.0669174809204083	1	71	25.2912932138284	GO:0031514 Motile cilium	http://amigo.geneontology.org/amigo/term/GO:0031514	LOC111125001
0.0673666762696647	1	74	24.2659705159705	GO:0007018 Microtubule-based movement	http://amigo.geneontology.org/amigo/term/GO:0007018	LOC111120585
0.0755255426497462	1	86	20.880021141649	GO:0050660 Flavin adenine dinucleotide binding	http://amigo.geneontology.org/amigo/term/GO:0050660	LOC111136587
0.093813220095919	1	111	16.1773136773137	GO:0005581 Collagen trimer	http://amigo.geneontology.org/amigo/term/GO:0005581	LOC111134722
0.139488357112398	1	173	10.3796636889122	GO:0005506 Iron ion binding	http://amigo.geneontology.org/amigo/term/GO:0005506	LOC111136587
0.145235957414413	1	192	9.35250946969697	GO:0005886 Plasma membrane	http://amigo.geneontology.org/amigo/term/GO:0005886	LOC111128509
0.145235957414413	1	189	9.500962000962	GO:0010951 Negative regulation of endopeptidase activity	http://amigo.geneontology.org/amigo/term/GO:0010951	LOC111133801
0.193886975235374	1	269	6.67539709361271	GO:0003924 GTPase activity	http://amigo.geneontology.org/amigo/term/GO:0003924	LOC111127225
