## Supplementary material for "Range-wide genetic population structure and environmental adaptation in the eastern oyster (*Crassostrea virginica*) provides insight for aquaculture": Supp. Table S8

Enrichment FDR	nGenes	Pathway Genes	Fold Enrichment	Pathway	URL	Genes
0.0206300092457666	3	730	10.8232876712329	GO:0055085 Transmembrane transport	http://amigo.geneontology.org/amigo/term/GO:0055085	LOC111102235 LOC111134529 LOC111136937
0.0206300092457666	1	8	329.208333333333	GO:0001733 Galactosylceramide sulfotransferase activity	http://amigo.geneontology.org/amigo/term/GO:0001733	LOC111111566
0.0206300092457666	1	5	526.733333333333	GO:0019829 ATPase-coupled cation transmembrane transporter activity	http://amigo.geneontology.org/amigo/term/GO:0019829	LOC111136937
0.0206300092457666	1	4	658.416666666667	GO:0140358 P-type transmembrane transporter activity	http://amigo.geneontology.org/amigo/term/GO:0140358	LOC111136937
0.0206300092457666	1	8	329.208333333333	GO:0009247 Glycolipid biosynthetic process	http://amigo.geneontology.org/amigo/term/GO:0009247	LOC111111566
0.0388408502587259	1	19	138.614035087719	GO:0015267 Channel activity	http://amigo.geneontology.org/amigo/term/GO:0015267	LOC111102235
0.0388408502587259	2	359	14.6722376973073	GO:0034220 Ion transmembrane transport	http://amigo.geneontology.org/amigo/term/GO:0034220	LOC111134529 LOC111136937
0.0481635823821354	1	30	87.7888888888889	GO:0098655 Cation transmembrane transport	http://amigo.geneontology.org/amigo/term/GO:0098655	LOC111136937
0.0499032396550257	1	35	75.247619047619	GO:0006812 Cation transport	http://amigo.geneontology.org/amigo/term/GO:0006812	LOC111136937
0.0638782321051186	1	59	44.638418079096	GO:0045893 Positive regulation of transcription-DNA-templated	http://amigo.geneontology.org/amigo/term/GO:0045893	LOC111127046
0.0638782321051186	1	60	43.8944444444444	GO:0052547 Regulation of peptidase activity	http://amigo.geneontology.org/amigo/term/GO:0052547	LOC111099477
0.0638782321051186	1	60	43.8944444444444	GO:0030414 Peptidase inhibitor activity	http://amigo.geneontology.org/amigo/term/GO:0030414	LOC111099477
0.0781192976070736	1	86	30.6240310077519	GO:0043086 Negative regulation of catalytic activity	http://amigo.geneontology.org/amigo/term/GO:0043086	LOC111099477
0.0781192976070736	1	81	32.5144032921811	GO:0004252 Serine-type endopeptidase activity	http://amigo.geneontology.org/amigo/term/GO:0004252	LOC111128393
0.0795813160463483	1	94	28.0177304964539	GO:0004553 Hydrolase activity-hydrolyzing O-glycosyl compounds	http://amigo.geneontology.org/amigo/term/GO:0004553	LOC111129077
0.114055728452928	1	145	18.1632183908046	GO:0016887 ATP hydrolysis activity	http://amigo.geneontology.org/amigo/term/GO:0016887	LOC111136937
0.136709798262195	1	186	14.1594982078853	GO:0005840 Ribosome	http://amigo.geneontology.org/amigo/term/GO:0005840	LOC111129316
0.172200718906141	1	275	9.5769696969697	GO:0005975 Carbohydrate metabolic process	http://amigo.geneontology.org/amigo/term/GO:0005975	LOC111129077
0.172200718906141	1	292	9.01940639269406	GO:0005576 Extracellular region	http://amigo.geneontology.org/amigo/term/GO:0005576	LOC111099477
0.172200718906141	2	1416	3.719868173258	GO:0016020 Membrane	http://amigo.geneontology.org/amigo/term/GO:0016020	LOC111102235 LOC111134529
0.172200718906141	1	295	8.92768361581921	GO:0003700 DNA-binding transcription factor activity	http://amigo.geneontology.org/amigo/term/GO:0003700	LOC111127046
0.18808416329196	1	375	7.02311111111111	GO:0003824 Catalytic activity	http://amigo.geneontology.org/amigo/term/GO:0003824	LOC111111566
0.18808416329196	1	354	7.43973634651601	GO:0005216 Ion channel activity	http://amigo.geneontology.org/amigo/term/GO:0005216	LOC111134529
0.18808416329196	1	390	6.75299145299145	GO:0046872 Metal ion binding	http://amigo.geneontology.org/amigo/term/GO:0046872	LOC111136937
0.18808416329196	1	372	7.07974910394265	GO:0006811 Ion transport	http://amigo.geneontology.org/amigo/term/GO:0006811	LOC111134529
