## Supplementary material for "Range-wide genetic population structure and environmental adaptation in the eastern oyster (*Crassostrea virginica*) provides insight for aquaculture": Supp. Table S9

Enrichment FDR	nGenes	Pathway Genes	Fold Enrichment	Pathway	URL	Genes
0.00303728261332292	1	5	2633.66666666667	GO:0019829 ATPase-coupled cation transmembrane transporter activity	http://amigo.geneontology.org/amigo/term/GO:0019829	LOC111136937
0.00303728261332292	1	4	3292.08333333333	GO:0140358 P-type transmembrane transporter activity	http://amigo.geneontology.org/amigo/term/GO:0140358	LOC111136937
0.0106224178781638	1	30	438.944444444444	GO:0098655 Cation transmembrane transport	http://amigo.geneontology.org/amigo/term/GO:0098655	LOC111136937
0.0106224178781638	1	35	376.238095238095	GO:0006812 Cation transport	http://amigo.geneontology.org/amigo/term/GO:0006812	LOC111136937
0.0143163854762236	1	59	223.19209039548	GO:0045893 Positive regulation of transcription-DNA-templated	http://amigo.geneontology.org/amigo/term/GO:0045893	LOC111127046
0.0292564655034591	1	145	90.816091954023	GO:0016887 ATP hydrolysis activity	http://amigo.geneontology.org/amigo/term/GO:0016887	LOC111136937
0.050824950913199	1	295	44.638418079096	GO:0003700 DNA-binding transcription factor activity	http://amigo.geneontology.org/amigo/term/GO:0003700	LOC111127046
0.0521347951334634	1	390	33.7649572649573	GO:0046872 Metal ion binding	http://amigo.geneontology.org/amigo/term/GO:0046872	LOC111136937
0.0521347951334634	1	359	36.6805942432683	GO:0034220 Ion transmembrane transport	http://amigo.geneontology.org/amigo/term/GO:0034220	LOC111136937
0.0603410007738414	1	522	25.2266922094508	GO:0000166 Nucleotide binding	http://amigo.geneontology.org/amigo/term/GO:0000166	LOC111136937
0.0603410007738414	1	554	23.7695547533093	GO:0006355 Regulation of transcription-DNA-templated	http://amigo.geneontology.org/amigo/term/GO:0006355	LOC111127046
0.0725590644246237	1	730	18.0388127853881	GO:0055085 Transmembrane transport	http://amigo.geneontology.org/amigo/term/GO:0055085	LOC111136937
0.0758692351803783	1	829	15.8845999195818	GO:0005634 Nucleus	http://amigo.geneontology.org/amigo/term/GO:0005634	LOC111127046
0.0934099008140221	1	1107	11.8955133995784	GO:0003677 DNA binding	http://amigo.geneontology.org/amigo/term/GO:0003677	LOC111127046
0.104905655237583	1	1340	9.8271144278607	GO:0005524 ATP binding	http://amigo.geneontology.org/amigo/term/GO:0005524	LOC111136937
0.173018187054658	1	2424	5.43248074807481	GO:0016021 Integral component of membrane	http://amigo.geneontology.org/amigo/term/GO:0016021	LOC111136937
