## Supplementary material for "Range-wide genetic population structure and environmental adaptation in the eastern oyster (*Crassostrea virginica*) provides insight for aquaculture": Supp. Table S10

Enrichment FDR	nGenes	Pathway Genes	Fold Enrichment	Pathway	URL	Genes
2.04415193475776e-13	166	2424	1.92690556448807	GO:0016021 Integral component of membrane	http://amigo.geneontology.org/amigo/term/GO:0016021	LOC111099171 LOC111099207 LOC111099511 LOC111099746 LOC111099794 LOC111100032 LOC111100046 LOC111100373 LOC111100384 LOC111100465 LOC111100466 LOC111100467 LOC111100618 LOC111100683 LOC111101080 LOC111101103 LOC111101232 LOC111101263 LOC111101306 LOC111101373 LOC111101374 LOC111101375 LOC111101387 LOC111101481 LOC111101593 LOC111102109 LOC111102147 LOC111102572 LOC111104042 LOC111104262 LOC111104…
8.93694060563998e-12	71	730	2.73665749521914	GO:0055085 Transmembrane transport	http://amigo.geneontology.org/amigo/term/GO:0055085	LOC111099043 LOC111099166 LOC111099207 LOC111099746 LOC111100466 LOC111100596 LOC111101786 LOC111101790 LOC111101805 LOC111102490 LOC111102572 LOC111104042 LOC111108840 LOC111110350 LOC111110863 LOC111111628 LOC111112809 LOC111114587 LOC111115950 LOC111117963 LOC111119404 LOC111119634 LOC111119713 LOC111120115 LOC111122548 LOC111123922 LOC111124315 LOC111125040 LOC111125523 LOC111125803 LOC111127…
2.16246828157672e-11	108	1416	2.14607779226423	GO:0016020 Membrane	http://amigo.geneontology.org/amigo/term/GO:0016020	LOC111099043 LOC111099166 LOC111099500 LOC111099650 LOC111099722 LOC111100032 LOC111100154 LOC111100691 LOC111100985 LOC111101786 LOC111101790 LOC111101805 LOC111102490 LOC111103238 LOC111106539 LOC111107274 LOC111108086 LOC111108186 LOC111108489 LOC111108840 LOC111109250 LOC111110350 LOC111110863 LOC111110976 LOC111111442 LOC111111592 LOC111111628 LOC111112466 LOC111112809 LOC111113318 LOC111113…
5.85762660839726e-07	91	1340	1.91082780541736	GO:0005524 ATP binding	http://amigo.geneontology.org/amigo/term/GO:0005524	LOC111099623 LOC111099736 LOC111099746 LOC111099882 LOC111100475 LOC111100562 LOC111100637 LOC111100641 LOC111100792 LOC111101023 LOC111101025 LOC111101041 LOC111101642 LOC111102738 LOC111103394 LOC111104669 LOC111106539 LOC111108086 LOC111110863 LOC111112807 LOC111112809 LOC111114583 LOC111114597 LOC111118725 LOC111118916 LOC111119072 LOC111119090 LOC111119192 LOC111120360 LOC111120441 LOC111120…
8.56373125672359e-07	49	554	2.48869269853024	GO:0006355 Regulation of transcription-DNA-templated	http://amigo.geneontology.org/amigo/term/GO:0006355	LOC111100190 LOC111100230 LOC111100592 LOC111101203 LOC111101275 LOC111101293 LOC111101308 LOC111101485 LOC111101514 LOC111102665 LOC111111605 LOC111111844 LOC111112227 LOC111113042 LOC111113392 LOC111117033 LOC111117921 LOC111118239 LOC111118300 LOC111118493 LOC111120660 LOC111122313 LOC111123142 LOC111123699 LOC111124637 LOC111124697 LOC111124843 LOC111125237 LOC111125289 LOC111126893 LOC111127…
1.60533705858164e-06	39	398	2.7571887213847	GO:0022857 Transmembrane transporter activity	http://amigo.geneontology.org/amigo/term/GO:0022857	LOC111099207 LOC111100596 LOC111101786 LOC111101790 LOC111102490 LOC111102572 LOC111104042 LOC111114587 LOC111115950 LOC111117963 LOC111119634 LOC111120115 LOC111122548 LOC111123922 LOC111125523 LOC111125803 LOC111128162 LOC111128273 LOC111130034 LOC111130036 LOC111130444 LOC111130673 LOC111130898 LOC111131367 LOC111132616 LOC111132668 LOC111133119 LOC111134414 LOC111135082 LOC111135437 LOC111135…
1.47405464872803e-05	56	745	2.11503088013155	GO:0004930 G protein-coupled receptor activity	http://amigo.geneontology.org/amigo/term/GO:0004930	LOC111099171 LOC111099794 LOC111100032 LOC111100465 LOC111101080 LOC111101103 LOC111101263 LOC111101373 LOC111101375 LOC111101387 LOC111101593 LOC111107321 LOC111109729 LOC111110873 LOC111111592 LOC111111707 LOC111113318 LOC111113585 LOC111115391 LOC111118427 LOC111118787 LOC111119400 LOC111119607 LOC111119752 LOC111120197 LOC111120338 LOC111121181 LOC111121369 LOC111121595 LOC111122044 LOC111122…
1.80556964786558e-05	57	772	2.07750708560294	GO:0007186 G protein-coupled receptor signaling pathway	http://amigo.geneontology.org/amigo/term/GO:0007186	LOC111099171 LOC111099794 LOC111100032 LOC111100465 LOC111101080 LOC111101103 LOC111101263 LOC111101373 LOC111101375 LOC111101387 LOC111101593 LOC111107321 LOC111109729 LOC111110873 LOC111111592 LOC111111707 LOC111113318 LOC111113585 LOC111115391 LOC111118427 LOC111118787 LOC111119400 LOC111119607 LOC111119752 LOC111120197 LOC111120338 LOC111121181 LOC111121369 LOC111121595 LOC111122044 LOC111122…
3.35070553965152e-05	10	37	7.6047201047201	GO:0008081 Phosphoric diester hydrolase activity	http://amigo.geneontology.org/amigo/term/GO:0008081	LOC111099151 LOC111100148 LOC111103309 LOC111126455 LOC111128016 LOC111128933 LOC111131147 LOC111134772 LOC111135994 LOC111136082
6.64289788263571e-05	26	248	2.9498954599761	GO:0006357 Regulation of transcription by RNA polymerase II	http://amigo.geneontology.org/amigo/term/GO:0006357	LOC111100165 LOC111100230 LOC111101203 LOC111101275 LOC111101308 LOC111101485 LOC111101514 LOC111102665 LOC111113042 LOC111123142 LOC111124697 LOC111124843 LOC111126893 LOC111129966 LOC111130850 LOC111130852 LOC111130924 LOC111132891 LOC111133631 LOC111134762 LOC111135165 LOC111137141 LOC111137313 LOC111137835 LOC111137837 LOC111138001
0.000133599105676044	8	26	8.65768134998904	GO:0008569 Minus-end-directed microtubule motor activity	http://amigo.geneontology.org/amigo/term/GO:0008569	LOC111103394 LOC111120585 LOC111123434 LOC111124938 LOC111130343 LOC111131749 LOC111134843 LOC111134888
0.000169395646129394	14	89	4.42611799353372	GO:0005085 Guanyl-nucleotide exchange factor activity	http://amigo.geneontology.org/amigo/term/GO:0005085	LOC111100143 LOC111100148 LOC111100962 LOC111106540 LOC111108426 LOC111123955 LOC111123983 LOC111125534 LOC111129997 LOC111134196 LOC111134335 LOC111134423 LOC111137094 LOC111138314
0.000211093094463525	8	28	8.03927553927554	GO:0030286 Dynein complex	http://amigo.geneontology.org/amigo/term/GO:0030286	LOC111103394 LOC111120585 LOC111123434 LOC111124938 LOC111130343 LOC111131749 LOC111134843 LOC111134888
0.00034121291132708	13	83	4.40707273538599	GO:0006629 Lipid metabolic process	http://amigo.geneontology.org/amigo/term/GO:0006629	LOC111100148 LOC111111356 LOC111114599 LOC111118955 LOC111119193 LOC111120083 LOC111127723 LOC111128016 LOC111131147 LOC111132953 LOC111134941 LOC111135761 LOC111135994
0.00069187047842469	54	829	1.83283845225944	GO:0005634 Nucleus	http://amigo.geneontology.org/amigo/term/GO:0005634	LOC111099426 LOC111100230 LOC111100279 LOC111100962 LOC111101203 LOC111101275 LOC111101308 LOC111101485 LOC111101514 LOC111102475 LOC111109822 LOC111111442 LOC111111605 LOC111113392 LOC111117921 LOC111118239 LOC111118300 LOC111118472 LOC111118539 LOC111118586 LOC111119151 LOC111121185 LOC111122313 LOC111123142 LOC111123236 LOC111123699 LOC111124697 LOC111125237 LOC111125562 LOC111126893 LOC111127…
0.00069187047842469	6	17	9.93086978381096	GO:0015229 L-ascorbic acid transmembrane transporter activity	http://amigo.geneontology.org/amigo/term/GO:0015229	LOC111101786 LOC111101790 LOC111130673 LOC111135572 LOC111136971 LOC111137109
0.00069187047842469	6	17	9.93086978381096	GO:0015882 L-ascorbic acid transmembrane transport	http://amigo.geneontology.org/amigo/term/GO:0015882	LOC111101786 LOC111101790 LOC111130673 LOC111135572 LOC111136971 LOC111137109
0.000814141206930892	18	163	3.10720465628441	GO:0050790 Regulation of catalytic activity	http://amigo.geneontology.org/amigo/term/GO:0050790	LOC111100143 LOC111100148 LOC111100579 LOC111106540 LOC111108426 LOC111123955 LOC111123983 LOC111125452 LOC111125534 LOC111126505 LOC111129997 LOC111133631 LOC111134196 LOC111134335 LOC111134423 LOC111136988 LOC111137094 LOC111138314
0.000821698125311133	6	18	9.37915479582146	GO:1902476 Chloride transmembrane transport	http://amigo.geneontology.org/amigo/term/GO:1902476	LOC111099166 LOC111122177 LOC111125046 LOC111130898 LOC111133379 LOC111136651
0.000821698125311133	6	18	9.37915479582146	GO:0098590 Plasma membrane region	http://amigo.geneontology.org/amigo/term/GO:0098590	LOC111101786 LOC111101790 LOC111130673 LOC111135572 LOC111136971 LOC111137109
0.000821698125311133	42	597	1.97952010766081	GO:0016310 Phosphorylation	http://amigo.geneontology.org/amigo/term/GO:0016310	LOC111099736 LOC111099882 LOC111100277 LOC111100356 LOC111100475 LOC111100599 LOC111100637 LOC111101023 LOC111113264 LOC111114583 LOC111118144 LOC111118725 LOC111119072 LOC111119192 LOC111120360 LOC111122178 LOC111122270 LOC111122823 LOC111123961 LOC111124479 LOC111124867 LOC111125119 LOC111125194 LOC111125362 LOC111129221 LOC111129356 LOC111130217 LOC111133239 LOC111133381 LOC111134499 LOC111134…
0.00088055263172623	42	600	1.96962250712251	GO:0016301 Kinase activity	http://amigo.geneontology.org/amigo/term/GO:0016301	LOC111099736 LOC111099882 LOC111100277 LOC111100356 LOC111100475 LOC111100599 LOC111100637 LOC111101023 LOC111113264 LOC111114583 LOC111118144 LOC111118725 LOC111119072 LOC111119192 LOC111120360 LOC111122178 LOC111122270 LOC111122823 LOC111123961 LOC111124479 LOC111124867 LOC111125119 LOC111125194 LOC111125362 LOC111129221 LOC111129356 LOC111130217 LOC111133239 LOC111133381 LOC111134499 LOC111134…
0.00105461058802842	6	19	8.8855150697256	GO:0004114 3',5'-cyclic-nucleotide phosphodiesterase activity	http://amigo.geneontology.org/amigo/term/GO:0004114	LOC111099151 LOC111103309 LOC111126455 LOC111128933 LOC111134772 LOC111136082
0.00110831260685525	3	3	28.1374643874644	GO:0004396 Hexokinase activity	http://amigo.geneontology.org/amigo/term/GO:0004396	LOC111099882 LOC111100475 LOC111135700
0.00110831260685525	3	3	28.1374643874644	GO:0005536 Glucose binding	http://amigo.geneontology.org/amigo/term/GO:0005536	LOC111099882 LOC111100475 LOC111135700
0.00110831260685525	3	3	28.1374643874644	GO:0016813 Hydrolase activity-acting on carbon-nitrogen (but not peptide) bonds-in linear amidines	http://amigo.geneontology.org/amigo/term/GO:0016813	LOC111130969 LOC111133872 LOC111135347
0.00110831260685525	3	3	28.1374643874644	GO:0001678 Cellular glucose homeostasis	http://amigo.geneontology.org/amigo/term/GO:0001678	LOC111099882 LOC111100475 LOC111135700
0.00162745140840743	15	131	3.22184706726691	GO:0000981 DNA-binding transcription factor activity-RNA polymerase II-specific	http://amigo.geneontology.org/amigo/term/GO:0000981	LOC111100230 LOC111101203 LOC111101275 LOC111101308 LOC111101485 LOC111101514 LOC111123142 LOC111124697 LOC111126893 LOC111130592 LOC111132891 LOC111134762 LOC111137141 LOC111137313 LOC111137837
0.00322221874686333	36	522	1.94051478534237	GO:0000166 Nucleotide binding	http://amigo.geneontology.org/amigo/term/GO:0000166	LOC111099623 LOC111099736 LOC111099746 LOC111100562 LOC111101023 LOC111106539 LOC111108086 LOC111110863 LOC111112807 LOC111112809 LOC111118725 LOC111119072 LOC111119192 LOC111120360 LOC111122048 LOC111122270 LOC111122539 LOC111123673 LOC111123961 LOC111124011 LOC111124927 LOC111125119 LOC111125534 LOC111125562 LOC111130138 LOC111132118 LOC111132911 LOC111133239 LOC111135048 LOC111135594 LOC111135…
0.00360522717867328	24	295	2.28914964508185	GO:0003700 DNA-binding transcription factor activity	http://amigo.geneontology.org/amigo/term/GO:0003700	LOC111102665 LOC111111605 LOC111111844 LOC111112227 LOC111113042 LOC111113392 LOC111118239 LOC111123699 LOC111124637 LOC111124843 LOC111125237 LOC111125289 LOC111127046 LOC111127458 LOC111127848 LOC111129212 LOC111129823 LOC111129966 LOC111130924 LOC111130954 LOC111134463 LOC111134536 LOC111136477 LOC111137505
0.00369401407895114	32	448	2.00981888481888	GO:0006468 Protein phosphorylation	http://amigo.geneontology.org/amigo/term/GO:0006468	LOC111099736 LOC111100637 LOC111100792 LOC111101023 LOC111106539 LOC111118725 LOC111119072 LOC111119192 LOC111120360 LOC111120441 LOC111122178 LOC111122270 LOC111123961 LOC111124011 LOC111124479 LOC111125119 LOC111125362 LOC111125534 LOC111129221 LOC111130138 LOC111130217 LOC111133239 LOC111134499 LOC111135048 LOC111135327 LOC111135594 LOC111135941 LOC111136520 LOC111136925 LOC111136960 LOC111137…
0.0041483944609951	16	160	2.81374643874644	GO:0035556 Intracellular signal transduction	http://amigo.geneontology.org/amigo/term/GO:0035556	LOC111100089 LOC111100148 LOC111100962 LOC111101220 LOC111101221 LOC111101590 LOC111120441 LOC111125119 LOC111125534 LOC111128016 LOC111131147 LOC111132182 LOC111134335 LOC111134884 LOC111136960 LOC111138386
0.00452404770288519	9	59	4.29215558452847	GO:0005856 Cytoskeleton	http://amigo.geneontology.org/amigo/term/GO:0005856	LOC111100502 LOC111100765 LOC111112605 LOC111124938 LOC111130052 LOC111131749 LOC111134196 LOC111134888 LOC111135421
0.00461939917530891	32	456	1.97455890438347	GO:0003723 RNA binding	http://amigo.geneontology.org/amigo/term/GO:0003723	LOC111100369 LOC111100584 LOC111100592 LOC111108692 LOC111108729 LOC111112585 LOC111117330 LOC111118216 LOC111118539 LOC111118912 LOC111120507 LOC111120722 LOC111120863 LOC111122437 LOC111122551 LOC111128580 LOC111128793 LOC111129301 LOC111129313 LOC111129865 LOC111131406 LOC111134087 LOC111134659 LOC111135061 LOC111135786 LOC111135964 LOC111136085 LOC111136230 LOC111136667 LOC111136733 LOC111136…
0.00465016906479806	5	17	8.27572481984247	GO:0098656 Anion transmembrane transport	http://amigo.geneontology.org/amigo/term/GO:0098656	LOC111104312 LOC111123835 LOC111125577 LOC111126568 LOC111133164
0.00521242885289698	4	10	11.2549857549858	GO:0007601 Visual perception	http://amigo.geneontology.org/amigo/term/GO:0007601	LOC111121181 LOC111121369 LOC111128945 LOC111138478
0.00620487449171802	31	446	1.9557430403843	GO:0004672 Protein kinase activity	http://amigo.geneontology.org/amigo/term/GO:0004672	LOC111099736 LOC111100792 LOC111101023 LOC111106539 LOC111118725 LOC111119072 LOC111119192 LOC111120360 LOC111120441 LOC111122178 LOC111122270 LOC111123961 LOC111124011 LOC111124479 LOC111125119 LOC111125362 LOC111125534 LOC111129221 LOC111130138 LOC111130217 LOC111133239 LOC111134499 LOC111135048 LOC111135327 LOC111135594 LOC111135941 LOC111136520 LOC111136925 LOC111136960 LOC111137270 LOC111138…
0.00703032809374289	4	11	10.2318052318052	GO:0097729 9+2 motile cilium	http://amigo.geneontology.org/amigo/term/GO:0097729	LOC111103394 LOC111120585 LOC111123434 LOC111134843
0.00703032809374289	5	19	7.404595891438	GO:0003951 NAD+ kinase activity	http://amigo.geneontology.org/amigo/term/GO:0003951	LOC111100277 LOC111118144 LOC111122823 LOC111129356 LOC111133381
0.00703032809374289	4	11	10.2318052318052	GO:0005261 Cation channel activity	http://amigo.geneontology.org/amigo/term/GO:0005261	LOC111119404 LOC111128509 LOC111131178 LOC111134842
0.00703032809374289	3	5	16.8824786324786	GO:0019829 ATPase-coupled cation transmembrane transporter activity	http://amigo.geneontology.org/amigo/term/GO:0019829	LOC111122539 LOC111132911 LOC111136937
0.00808952687057577	23	300	2.15720560303894	GO:0110165 Cellular anatomical entity	http://amigo.geneontology.org/amigo/term/GO:0110165	LOC111099715 LOC111099722 LOC111100568 LOC111101023 LOC111101377 LOC111112466 LOC111115391 LOC111122446 LOC111123734 LOC111124468 LOC111125562 LOC111126450 LOC111130469 LOC111131077 LOC111131147 LOC111132107 LOC111132175 LOC111132859 LOC111134721 LOC111134722 LOC111135408 LOC111137009 LOC111137112
0.00834302884169892	17	192	2.49133799264008	GO:0005886 Plasma membrane	http://amigo.geneontology.org/amigo/term/GO:0005886	LOC111100985 LOC111103238 LOC111108086 LOC111111628 LOC111112918 LOC111119404 LOC111122270 LOC111125209 LOC111127613 LOC111128509 LOC111129088 LOC111129719 LOC111131178 LOC111131429 LOC111135385 LOC111135911 LOC111135947
0.00844040451336755	6	30	5.62749287749288	GO:0098655 Cation transmembrane transport	http://amigo.geneontology.org/amigo/term/GO:0098655	LOC111128509 LOC111130884 LOC111131178 LOC111132911 LOC111134842 LOC111136937
0.00844040451336755	5	20	7.0343660968661	GO:0016298 Lipase activity	http://amigo.geneontology.org/amigo/term/GO:0016298	LOC111111356 LOC111119193 LOC111120083 LOC111132953 LOC111134941
0.00908212466280418	4	12	9.37915479582146	GO:0009966 Regulation of signal transduction	http://amigo.geneontology.org/amigo/term/GO:0009966	LOC111125649 LOC111129188 LOC111132965 LOC111134769
0.00982060385246303	14	145	2.71672069947932	GO:0016887 ATP hydrolysis activity	http://amigo.geneontology.org/amigo/term/GO:0016887	LOC111100641 LOC111104669 LOC111108086 LOC111122539 LOC111123673 LOC111124927 LOC111126815 LOC111131749 LOC111132911 LOC111135601 LOC111136548 LOC111136937 LOC111137562 LOC111137570
0.0110414075233584	3	6	14.0687321937322	GO:0046034 ATP metabolic process	http://amigo.geneontology.org/amigo/term/GO:0046034	LOC111101041 LOC111114597 LOC111130549
0.0110414075233584	3	6	14.0687321937322	GO:0004435 Phosphatidylinositol phospholipase C activity	http://amigo.geneontology.org/amigo/term/GO:0004435	LOC111100148 LOC111128016 LOC111131147
0.0110414075233584	3	6	14.0687321937322	GO:0008509 Anion transmembrane transporter activity	http://amigo.geneontology.org/amigo/term/GO:0008509	LOC111123835 LOC111125577 LOC111126568
0.011488438642688	4	13	8.65768134998904	GO:0051959 Dynein light intermediate chain binding	http://amigo.geneontology.org/amigo/term/GO:0051959	LOC111103394 LOC111120585 LOC111123434 LOC111134843
0.011488438642688	5	22	6.39487826987827	GO:0007010 Cytoskeleton organization	http://amigo.geneontology.org/amigo/term/GO:0007010	LOC111112605 LOC111122703 LOC111131100 LOC111135276 LOC111137486
0.0123695859702822	7	45	4.37693890471668	GO:0051015 Actin filament binding	http://amigo.geneontology.org/amigo/term/GO:0051015	LOC111103558 LOC111112605 LOC111118916 LOC111119371 LOC111120907 LOC111122703 LOC111124621
0.0142516841860603	4	14	8.03927553927554	GO:0006096 Glycolytic process	http://amigo.geneontology.org/amigo/term/GO:0006096	LOC111100351 LOC111100475 LOC111124867 LOC111138044
0.0142516841860603	4	14	8.03927553927554	GO:0045505 Dynein intermediate chain binding	http://amigo.geneontology.org/amigo/term/GO:0045505	LOC111103394 LOC111120585 LOC111123434 LOC111134843
0.0142516841860603	4	14	8.03927553927554	GO:0007399 Nervous system development	http://amigo.geneontology.org/amigo/term/GO:0007399	LOC111119687 LOC111132859 LOC111134869 LOC111136691
0.0143346183430785	9	74	3.42212404712405	GO:0007018 Microtubule-based movement	http://amigo.geneontology.org/amigo/term/GO:0007018	LOC111103394 LOC111120585 LOC111123434 LOC111124684 LOC111124938 LOC111130343 LOC111131749 LOC111134843 LOC111134888
0.0153883397406942	6	35	4.82356532356532	GO:0006414 Translational elongation	http://amigo.geneontology.org/amigo/term/GO:0006414	LOC111100129 LOC111102475 LOC111105223 LOC111114718 LOC111127060 LOC111127225
0.0168176689386424	33	530	1.75195532978552	GO:0007165 Signal transduction	http://amigo.geneontology.org/amigo/term/GO:0007165	LOC111099057 LOC111099151 LOC111100148 LOC111100277 LOC111100539 LOC111100691 LOC111101365 LOC111103309 LOC111103869 LOC111114833 LOC111115607 LOC111120609 LOC111120941 LOC111121568 LOC111122413 LOC111122823 LOC111126455 LOC111128016 LOC111128415 LOC111128799 LOC111128933 LOC111129908 LOC111131147 LOC111131555 LOC111133384 LOC111133722 LOC111133865 LOC111134772 LOC111135594 LOC111135709 LOC111136…
0.0173197167478149	6	36	4.68957739791073	GO:0070588 Calcium ion transmembrane transport	http://amigo.geneontology.org/amigo/term/GO:0070588	LOC111108086 LOC111110350 LOC111119404 LOC111127290 LOC111135947 LOC111136548
0.0236316686638626	25	375	1.87583095916429	GO:0003824 Catalytic activity	http://amigo.geneontology.org/amigo/term/GO:0003824	LOC111099500 LOC111099715 LOC111099718 LOC111100314 LOC111101152 LOC111101642 LOC111103356 LOC111108142 LOC111108232 LOC111118137 LOC111120597 LOC111120927 LOC111122052 LOC111122078 LOC111128337 LOC111130667 LOC111132057 LOC111132543 LOC111133693 LOC111134847 LOC111136766 LOC111136850 LOC111138044 LOC111138402 LOC111138475
0.0236316686638626	3	8	10.5515491452991	GO:0004806 Triglyceride lipase activity	http://amigo.geneontology.org/amigo/term/GO:0004806	LOC111119193 LOC111120083 LOC111134941
0.0243555051152688	9	81	3.12638493194049	GO:0004252 Serine-type endopeptidase activity	http://amigo.geneontology.org/amigo/term/GO:0004252	LOC111101481 LOC111108625 LOC111113113 LOC111119131 LOC111119304 LOC111119920 LOC111120189 LOC111125730 LOC111127432
0.0243555051152688	7	52	3.78773559062021	GO:0004713 Protein tyrosine kinase activity	http://amigo.geneontology.org/amigo/term/GO:0004713	LOC111106539 LOC111119072 LOC111119192 LOC111122270 LOC111124011 LOC111130138 LOC111134499
0.0258815835422486	45	813	1.55742422808843	GO:0005509 Calcium ion binding	http://amigo.geneontology.org/amigo/term/GO:0005509	LOC111099410 LOC111100809 LOC111100985 LOC111101212 LOC111103238 LOC111103323 LOC111108186 LOC111108489 LOC111110976 LOC111112587 LOC111115355 LOC111117983 LOC111118568 LOC111119732 LOC111119752 LOC111120020 LOC111120184 LOC111120199 LOC111120390 LOC111121056 LOC111122130 LOC111122270 LOC111122823 LOC111122922 LOC111123633 LOC111123700 LOC111124011 LOC111124938 LOC111125209 LOC111125288 LOC111127…
0.0283133087692893	5	28	5.02454721204721	GO:0003712 Transcription coregulator activity	http://amigo.geneontology.org/amigo/term/GO:0003712	LOC111100165 LOC111100592 LOC111134531 LOC111135165 LOC111137835
0.0285866369604	12	133	2.53871859135017	GO:0007166 Cell surface receptor signaling pathway	http://amigo.geneontology.org/amigo/term/GO:0007166	LOC111100032 LOC111107321 LOC111109729 LOC111111592 LOC111113318 LOC111119400 LOC111119752 LOC111122044 LOC111122602 LOC111127555 LOC111134460 LOC111136907
0.0300110170301485	8	69	3.26231471159007	GO:0004843 Cysteine-type deubiquitinase activity	http://amigo.geneontology.org/amigo/term/GO:0004843	LOC111099585 LOC111100561 LOC111103780 LOC111112808 LOC111118834 LOC111126051 LOC111128834 LOC111133508
0.0308835838201142	4	18	6.25276986388098	GO:0005930 Axoneme	http://amigo.geneontology.org/amigo/term/GO:0005930	LOC111103394 LOC111120585 LOC111123434 LOC111134843
0.0308835838201142	5	29	4.85128696335593	GO:0016592 Mediator complex	http://amigo.geneontology.org/amigo/term/GO:0016592	LOC111100165 LOC111133631 LOC111135165 LOC111136683 LOC111137835
0.0308835838201142	7	55	3.58113183113183	GO:0018108 Peptidyl-tyrosine phosphorylation	http://amigo.geneontology.org/amigo/term/GO:0018108	LOC111106539 LOC111119072 LOC111119192 LOC111122270 LOC111124011 LOC111130138 LOC111134499
0.032072988261269	2	3	18.7583095916429	GO:0005254 Chloride channel activity	http://amigo.geneontology.org/amigo/term/GO:0005254	LOC111122177 LOC111136651
0.032072988261269	2	3	18.7583095916429	GO:0005388 P-type calcium transporter activity	http://amigo.geneontology.org/amigo/term/GO:0005388	LOC111108086 LOC111136548
0.032072988261269	25	390	1.80368361458105	GO:0046872 Metal ion binding	http://amigo.geneontology.org/amigo/term/GO:0046872	LOC111099212 LOC111100562 LOC111100637 LOC111104062 LOC111107393 LOC111113278 LOC111116352 LOC111122052 LOC111122274 LOC111122539 LOC111122645 LOC111126815 LOC111130969 LOC111130979 LOC111132911 LOC111133872 LOC111134633 LOC111135061 LOC111135189 LOC111135340 LOC111135347 LOC111136085 LOC111136587 LOC111136937 LOC111138191
0.032072988261269	2	3	18.7583095916429	GO:0006725 Cellular aromatic compound metabolic process	http://amigo.geneontology.org/amigo/term/GO:0006725	LOC111114596 LOC111138402
0.032072988261269	2	3	18.7583095916429	GO:0006782 Protoporphyrinogen IX biosynthetic process	http://amigo.geneontology.org/amigo/term/GO:0006782	LOC111099584 LOC111108232
0.032072988261269	2	3	18.7583095916429	GO:0007417 Central nervous system development	http://amigo.geneontology.org/amigo/term/GO:0007417	LOC111107238 LOC111125534
0.033854571033575	24	372	1.81532028306222	GO:0006811 Ion transport	http://amigo.geneontology.org/amigo/term/GO:0006811	LOC111099043 LOC111100467 LOC111101306 LOC111101805 LOC111102147 LOC111108840 LOC111110350 LOC111119404 LOC111120672 LOC111123187 LOC111124315 LOC111125046 LOC111127290 LOC111128509 LOC111130434 LOC111130898 LOC111131168 LOC111131178 LOC111133441 LOC111134529 LOC111134842 LOC111136651 LOC111137323 LOC111137922
0.0367464589736988	3	10	8.44123931623932	GO:0016780 Phosphotransferase activity-for other substituted phosphate groups	http://amigo.geneontology.org/amigo/term/GO:0016780	LOC111099500 LOC111114331 LOC111127180
0.0367464589736988	3	10	8.44123931623932	GO:0006821 Chloride transport	http://amigo.geneontology.org/amigo/term/GO:0006821	LOC111099166 LOC111125046 LOC111133379
0.0367464589736988	3	10	8.44123931623932	GO:0015986 Proton motive force-driven ATP synthesis	http://amigo.geneontology.org/amigo/term/GO:0015986	LOC111102414 LOC111114597 LOC111130549
0.0391315644047384	7	59	3.33834323241103	GO:0007264 Small GTPase mediated signal transduction	http://amigo.geneontology.org/amigo/term/GO:0007264	LOC111100143 LOC111100148 LOC111108426 LOC111123983 LOC111129997 LOC111137094 LOC111138314
0.0399438802956817	6	45	3.75166191832859	GO:0009190 Cyclic nucleotide biosynthetic process	http://amigo.geneontology.org/amigo/term/GO:0009190	LOC111101220 LOC111101221 LOC111120441 LOC111132182 LOC111136960 LOC111138386
0.040720555154016	23	359	1.80267877691276	GO:0034220 Ion transmembrane transport	http://amigo.geneontology.org/amigo/term/GO:0034220	LOC111099043 LOC111100467 LOC111101306 LOC111101805 LOC111102147 LOC111108840 LOC111120672 LOC111123187 LOC111124315 LOC111125046 LOC111128509 LOC111130434 LOC111131168 LOC111131178 LOC111132571 LOC111132911 LOC111133441 LOC111134529 LOC111134842 LOC111135169 LOC111136937 LOC111137323 LOC111137922
0.0414525307270574	7	60	3.28270417853751	GO:0016579 Protein deubiquitination	http://amigo.geneontology.org/amigo/term/GO:0016579	LOC111100561 LOC111103780 LOC111112808 LOC111118834 LOC111126051 LOC111128834 LOC111133508
0.0442796818708672	5	33	4.26325217991885	GO:0003746 Translation elongation factor activity	http://amigo.geneontology.org/amigo/term/GO:0003746	LOC111100129 LOC111102475 LOC111105223 LOC111127060 LOC111127225
0.0442796818708672	3	11	7.67385392385392	GO:0005452 Inorganic anion exchanger activity	http://amigo.geneontology.org/amigo/term/GO:0005452	LOC111123835 LOC111125577 LOC111126568
0.0442796818708672	4	21	5.35951702618369	GO:0008083 Growth factor activity	http://amigo.geneontology.org/amigo/term/GO:0008083	LOC111100539 LOC111115607 LOC111120609 LOC111120941
0.0442796818708672	4	21	5.35951702618369	GO:0016773 Phosphotransferase activity-alcohol group as acceptor	http://amigo.geneontology.org/amigo/term/GO:0016773	LOC111099882 LOC111100475 LOC111100599 LOC111135700
0.0442796818708672	3	11	7.67385392385392	GO:0006820 Anion transport	http://amigo.geneontology.org/amigo/term/GO:0006820	LOC111123835 LOC111125577 LOC111126568
0.0487144078934897	2	4	14.0687321937322	GO:0062023 Collagen-containing extracellular matrix	http://amigo.geneontology.org/amigo/term/GO:0062023	LOC111132965 LOC111134769
0.0487144078934897	2	4	14.0687321937322	GO:0000339 RNA cap binding	http://amigo.geneontology.org/amigo/term/GO:0000339	LOC111101129 LOC111128793
0.0487144078934897	5	34	4.13786240992123	GO:0003774 Cytoskeletal motor activity	http://amigo.geneontology.org/amigo/term/GO:0003774	LOC111118916 LOC111120907 LOC111124621 LOC111131555 LOC111136669
0.0487144078934897	2	4	14.0687321937322	GO:0004775 Succinate-CoA ligase (ADP-forming) activity	http://amigo.geneontology.org/amigo/term/GO:0004775	LOC111101152 LOC111101642
0.0487144078934897	8	79	2.84936348227487	GO:0006511 Ubiquitin-dependent protein catabolic process	http://amigo.geneontology.org/amigo/term/GO:0006511	LOC111100561 LOC111103780 LOC111108182 LOC111112808 LOC111118834 LOC111126051 LOC111128834 LOC111133508
0.0487144078934897	2	4	14.0687321937322	GO:0033743 Peptide-methionine (R)-S-oxide reductase activity	http://amigo.geneontology.org/amigo/term/GO:0033743	LOC111099737 LOC111100810
0.0487144078934897	2	4	14.0687321937322	GO:0140358 P-type transmembrane transporter activity	http://amigo.geneontology.org/amigo/term/GO:0140358	LOC111132911 LOC111136937
0.0487144078934897	6	48	3.51718304843305	GO:0009058 Biosynthetic process	http://amigo.geneontology.org/amigo/term/GO:0009058	LOC111099500 LOC111108232 LOC111120597 LOC111129010 LOC111132543 LOC111138475
0.0487144078934897	2	4	14.0687321937322	GO:0016540 Protein autoprocessing	http://amigo.geneontology.org/amigo/term/GO:0016540	LOC111118239 LOC111134943
0.0503022389609218	5	35	4.01963776963777	GO:0006812 Cation transport	http://amigo.geneontology.org/amigo/term/GO:0006812	LOC111100466 LOC111122539 LOC111130884 LOC111132911 LOC111136937
0.0512307186106375	3	12	7.0343660968661	GO:0015698 Inorganic anion transport	http://amigo.geneontology.org/amigo/term/GO:0015698	LOC111123835 LOC111125577 LOC111126568
0.051783340769457	14	189	2.08425662129366	GO:0008237 Metallopeptidase activity	http://amigo.geneontology.org/amigo/term/GO:0008237	LOC111099212 LOC111100025 LOC111100393 LOC111101710 LOC111102520 LOC111103992 LOC111111251 LOC111117490 LOC111117491 LOC111120685 LOC111125153 LOC111129352 LOC111135757 LOC111137556
0.0614234569124624	5	37	3.80236005236005	GO:0016459 Myosin complex	http://amigo.geneontology.org/amigo/term/GO:0016459	LOC111118916 LOC111120907 LOC111124621 LOC111131555 LOC111136669
0.0614234569124624	4	24	4.68957739791073	GO:0005102 Signaling receptor binding	http://amigo.geneontology.org/amigo/term/GO:0005102	LOC111115607 LOC111119687 LOC111126345 LOC111126881
0.0623870402831899	3	13	6.49326101249178	GO:0005921 Gap junction	http://amigo.geneontology.org/amigo/term/GO:0005921	LOC111124985 LOC111125145 LOC111126442
0.0688495065001652	2	5	11.2549857549858	GO:1904668 Positive regulation of ubiquitin protein ligase activity	http://amigo.geneontology.org/amigo/term/GO:1904668	LOC111099731 LOC111120086
0.0688495065001652	2	5	11.2549857549858	GO:0045261 Proton-transporting ATP synthase complex-catalytic core F(1)	http://amigo.geneontology.org/amigo/term/GO:0045261	LOC111114597 LOC111130549
0.0688495065001652	2	5	11.2549857549858	GO:0071339 MLL1 complex	http://amigo.geneontology.org/amigo/term/GO:0071339	LOC111130850 LOC111130852
0.0688495065001652	2	5	11.2549857549858	GO:0006378 MRNA polyadenylation	http://amigo.geneontology.org/amigo/term/GO:0006378	LOC111125077 LOC111137332
0.0688495065001652	2	5	11.2549857549858	GO:0010997 Anaphase-promoting complex binding	http://amigo.geneontology.org/amigo/term/GO:0010997	LOC111099731 LOC111120086
0.0688495065001652	28	495	1.5916141471697	GO:0006508 Proteolysis	http://amigo.geneontology.org/amigo/term/GO:0006508	LOC111099212 LOC111100025 LOC111100393 LOC111101481 LOC111101606 LOC111101710 LOC111102520 LOC111103992 LOC111108625 LOC111111251 LOC111113113 LOC111113278 LOC111115908 LOC111117490 LOC111117491 LOC111119131 LOC111119304 LOC111119920 LOC111120189 LOC111120685 LOC111125153 LOC111125730 LOC111127432 LOC111129352 LOC111131447 LOC111135757 LOC111137556 LOC111138066
0.0688495065001652	2	5	11.2549857549858	GO:0046332 SMAD binding	http://amigo.geneontology.org/amigo/term/GO:0046332	LOC111100047 LOC111131077
0.0688495065001652	2	5	11.2549857549858	GO:0046933 Proton-transporting ATP synthase activity-rotational mechanism	http://amigo.geneontology.org/amigo/term/GO:0046933	LOC111114597 LOC111130549
0.0688495065001652	2	5	11.2549857549858	GO:0097027 Ubiquitin-protein transferase activator activity	http://amigo.geneontology.org/amigo/term/GO:0097027	LOC111099731 LOC111120086
0.0706044792672182	3	14	6.02945665445665	GO:0018024 Histone-lysine N-methyltransferase activity	http://amigo.geneontology.org/amigo/term/GO:0018024	LOC111100279 LOC111131498 LOC111138366
0.0732584340816477	4	26	4.32884067499452	GO:0005929 Cilium	http://amigo.geneontology.org/amigo/term/GO:0005929	LOC111111831 LOC111118568 LOC111122130 LOC111136516
0.0753942728327672	21	347	1.70284366610015	GO:0016787 Hydrolase activity	http://amigo.geneontology.org/amigo/term/GO:0016787	LOC111100347 LOC111100561 LOC111101814 LOC111103780 LOC111108777 LOC111111174 LOC111112160 LOC111112479 LOC111112808 LOC111118834 LOC111122078 LOC111125475 LOC111126051 LOC111127723 LOC111128834 LOC111133497 LOC111134370 LOC111135409 LOC111136681 LOC111136766 LOC111136850
0.0837706426600049	3	15	5.62749287749288	GO:0046835 Carbohydrate phosphorylation	http://amigo.geneontology.org/amigo/term/GO:0046835	LOC111099882 LOC111100475 LOC111135700
0.0892277023125717	21	354	1.66917161620551	GO:0005216 Ion channel activity	http://amigo.geneontology.org/amigo/term/GO:0005216	LOC111099043 LOC111100467 LOC111101306 LOC111102147 LOC111108840 LOC111110350 LOC111119404 LOC111120672 LOC111123187 LOC111124315 LOC111125046 LOC111127290 LOC111128509 LOC111130434 LOC111131168 LOC111131178 LOC111133441 LOC111134529 LOC111134842 LOC111137323 LOC111137922
0.0892277023125717	11	147	2.10552454600074	GO:0007155 Cell adhesion	http://amigo.geneontology.org/amigo/term/GO:0007155	LOC111100618 LOC111100985 LOC111102109 LOC111103238 LOC111112605 LOC111112918 LOC111119175 LOC111122270 LOC111123003 LOC111125209 LOC111129719
0.0892277023125717	7	74	2.66165203665204	GO:0007218 Neuropeptide signaling pathway	http://amigo.geneontology.org/amigo/term/GO:0007218	LOC111101263 LOC111101387 LOC111101593 LOC111120338 LOC111133844 LOC111134199 LOC111137707
0.0927196001890669	2	6	9.37915479582146	GO:0005978 Glycogen biosynthetic process	http://amigo.geneontology.org/amigo/term/GO:0005978	LOC111119678 LOC111136520
0.0927196001890669	2	6	9.37915479582146	GO:0005891 Voltage-gated calcium channel complex	http://amigo.geneontology.org/amigo/term/GO:0005891	LOC111110350 LOC111119404
0.0927196001890669	2	6	9.37915479582146	GO:0005245 Voltage-gated calcium channel activity	http://amigo.geneontology.org/amigo/term/GO:0005245	LOC111110350 LOC111119404
0.0993323691081616	4	29	3.88102957068474	GO:0016849 Phosphorus-oxygen lyase activity	http://amigo.geneontology.org/amigo/term/GO:0016849	LOC111120441 LOC111132182 LOC111136960 LOC111138386
0.10267165726545	6	60	2.81374643874644	GO:0052547 Regulation of peptidase activity	http://amigo.geneontology.org/amigo/term/GO:0052547	LOC111099477 LOC111099862 LOC111102138 LOC111102307 LOC111109602 LOC111127264
0.10267165726545	6	60	2.81374643874644	GO:0030414 Peptidase inhibitor activity	http://amigo.geneontology.org/amigo/term/GO:0030414	LOC111099477 LOC111099862 LOC111102138 LOC111102307 LOC111109602 LOC111127264
0.103527641757812	17	275	1.73940688940689	GO:0005975 Carbohydrate metabolic process	http://amigo.geneontology.org/amigo/term/GO:0005975	LOC111099715 LOC111099718 LOC111099882 LOC111100475 LOC111100599 LOC111100790 LOC111117031 LOC111119539 LOC111119678 LOC111125440 LOC111125475 LOC111130883 LOC111133166 LOC111133929 LOC111134834 LOC111135700 LOC111138396
0.103527641757812	8	95	2.36947068526016	GO:0004674 Protein serine/threonine kinase activity	http://amigo.geneontology.org/amigo/term/GO:0004674	LOC111099736 LOC111100637 LOC111101023 LOC111118725 LOC111135327 LOC111135594 LOC111135941 LOC111137270
0.108983759387002	12	173	1.95173163381256	GO:0005506 Iron ion binding	http://amigo.geneontology.org/amigo/term/GO:0005506	LOC111107393 LOC111125535 LOC111127588 LOC111129345 LOC111132556 LOC111134181 LOC111134613 LOC111135334 LOC111135493 LOC111135598 LOC111136587 LOC111138402
0.111334590322794	13	194	1.88550019091256	GO:0004222 Metalloendopeptidase activity	http://amigo.geneontology.org/amigo/term/GO:0004222	LOC111099212 LOC111100025 LOC111100393 LOC111101710 LOC111102520 LOC111103992 LOC111117490 LOC111117491 LOC111120685 LOC111125153 LOC111130469 LOC111135757 LOC111137556
0.111952144991127	4	31	3.63064056612444	GO:0045892 Negative regulation of transcription-DNA-templated	http://amigo.geneontology.org/amigo/term/GO:0045892	LOC111102475 LOC111127060 LOC111135208 LOC111135600
0.111952144991127	2	7	8.03927553927554	GO:1902475 L-alpha-amino acid transmembrane transport	http://amigo.geneontology.org/amigo/term/GO:1902475	LOC111104312 LOC111133164
0.111952144991127	7	79	2.49319304699052	GO:1902600 Proton transmembrane transport	http://amigo.geneontology.org/amigo/term/GO:1902600	LOC111101041 LOC111102414 LOC111114597 LOC111130549 LOC111133063 LOC111135605 LOC111136107
0.111952144991127	10	136	2.06893120496062	GO:0005739 Mitochondrion	http://amigo.geneontology.org/amigo/term/GO:0005739	LOC111101642 LOC111101805 LOC111102414 LOC111126211 LOC111132130 LOC111132318 LOC111133712 LOC111134943 LOC111136260 LOC111137562
0.111952144991127	2	7	8.03927553927554	GO:0004143 Diacylglycerol kinase activity	http://amigo.geneontology.org/amigo/term/GO:0004143	LOC111100277 LOC111122823
0.111952144991127	2	7	8.03927553927554	GO:0005201 Extracellular matrix structural constituent	http://amigo.geneontology.org/amigo/term/GO:0005201	LOC111134721 LOC111134722
0.111952144991127	2	7	8.03927553927554	GO:0005247 Voltage-gated chloride channel activity	http://amigo.geneontology.org/amigo/term/GO:0005247	LOC111099166 LOC111133379
0.111952144991127	2	7	8.03927553927554	GO:0052689 Carboxylic ester hydrolase activity	http://amigo.geneontology.org/amigo/term/GO:0052689	LOC111120083 LOC111132953
0.111952144991127	2	7	8.03927553927554	GO:0007205 Protein kinase C-activating G protein-coupled receptor signaling pathway	http://amigo.geneontology.org/amigo/term/GO:0007205	LOC111100277 LOC111122823
0.111952144991127	2	7	8.03927553927554	GO:0015807 L-amino acid transport	http://amigo.geneontology.org/amigo/term/GO:0015807	LOC111104312 LOC111133164
0.121801490235469	4	32	3.51718304843305	GO:0015276 Ligand-gated ion channel activity	http://amigo.geneontology.org/amigo/term/GO:0015276	LOC111120672 LOC111132571 LOC111135169 LOC111137323
0.132530129748623	3	19	4.4427575348628	GO:0004563 Beta-N-acetylhexosaminidase activity	http://amigo.geneontology.org/amigo/term/GO:0004563	LOC111117031 LOC111119539 LOC111133929
0.13294257287092	4	33	3.41060174393508	GO:0016055 Wnt signaling pathway	http://amigo.geneontology.org/amigo/term/GO:0016055	LOC111118586 LOC111126345 LOC111126881 LOC111134995
0.13647649849374	2	8	7.0343660968661	GO:0043232 Intracellular non-membrane-bounded organelle	http://amigo.geneontology.org/amigo/term/GO:0043232	LOC111121601 LOC111134008
0.13647649849374	2	8	7.0343660968661	GO:0005432 Calcium:sodium antiporter activity	http://amigo.geneontology.org/amigo/term/GO:0005432	LOC111111628 LOC111129088
0.13647649849374	2	8	7.0343660968661	GO:0008047 Enzyme activator activity	http://amigo.geneontology.org/amigo/term/GO:0008047	LOC111113248 LOC111126505
0.13647649849374	2	8	7.0343660968661	GO:0030151 Molybdenum ion binding	http://amigo.geneontology.org/amigo/term/GO:0030151	LOC111120927 LOC111126384
0.13647649849374	2	8	7.0343660968661	GO:0090599 Alpha-glucosidase activity	http://amigo.geneontology.org/amigo/term/GO:0090599	LOC111099715 LOC111099718
0.13647649849374	2	8	7.0343660968661	GO:0031146 SCF-dependent proteasomal ubiquitin-dependent protein catabolic process	http://amigo.geneontology.org/amigo/term/GO:0031146	LOC111130727 LOC111133515
0.139237510364473	3	20	4.22061965811966	GO:0006182 CGMP biosynthetic process	http://amigo.geneontology.org/amigo/term/GO:0006182	LOC111101220 LOC111101221 LOC111120441
0.139237510364473	3	20	4.22061965811966	GO:0006366 Transcription by RNA polymerase II	http://amigo.geneontology.org/amigo/term/GO:0006366	LOC111102132 LOC111131070 LOC111135800
0.139237510364473	3	20	4.22061965811966	GO:0004383 Guanylate cyclase activity	http://amigo.geneontology.org/amigo/term/GO:0004383	LOC111101220 LOC111101221 LOC111120441
0.139237510364473	5	50	2.81374643874644	GO:0004983 Neuropeptide Y receptor activity	http://amigo.geneontology.org/amigo/term/GO:0004983	LOC111101263 LOC111101387 LOC111101593 LOC111120338 LOC111133844
0.139237510364473	3	20	4.22061965811966	GO:0006816 Calcium ion transport	http://amigo.geneontology.org/amigo/term/GO:0006816	LOC111111628 LOC111129088 LOC111136548
0.139237510364473	5	50	2.81374643874644	GO:0035725 Sodium ion transmembrane transport	http://amigo.geneontology.org/amigo/term/GO:0035725	LOC111100466 LOC111111628 LOC111128509 LOC111129088 LOC111131178
0.147633279076773	4	35	3.21571021571022	GO:0004089 Carbonate dehydratase activity	http://amigo.geneontology.org/amigo/term/GO:0004089	LOC111104068 LOC111120606 LOC111135592 LOC111136431
0.155275553532004	3	21	4.01963776963777	GO:0006099 Tricarboxylic acid cycle	http://amigo.geneontology.org/amigo/term/GO:0006099	LOC111101152 LOC111101642 LOC111130667
0.155275553532004	3	21	4.01963776963777	GO:0007411 Axon guidance	http://amigo.geneontology.org/amigo/term/GO:0007411	LOC111112918 LOC111125534 LOC111129719
0.156762749177447	2	9	6.25276986388098	GO:0043066 Negative regulation of apoptotic process	http://amigo.geneontology.org/amigo/term/GO:0043066	LOC111100621 LOC111138054
0.156762749177447	2	9	6.25276986388098	GO:1901564 Organonitrogen compound metabolic process	http://amigo.geneontology.org/amigo/term/GO:1901564	LOC111133872 LOC111135347
0.156762749177447	2	9	6.25276986388098	GO:0005858 Axonemal dynein complex	http://amigo.geneontology.org/amigo/term/GO:0005858	LOC111120585 LOC111131749
0.156762749177447	9	127	1.99399353926913	GO:0016705 Oxidoreductase activity-acting on paired donors-with incorporation or reduction of molecular oxygen	http://amigo.geneontology.org/amigo/term/GO:0016705	LOC111125535 LOC111127588 LOC111129345 LOC111132556 LOC111134181 LOC111134613 LOC111135334 LOC111135493 LOC111135598
0.156762749177447	2	9	6.25276986388098	GO:0008654 Phospholipid biosynthetic process	http://amigo.geneontology.org/amigo/term/GO:0008654	LOC111099500 LOC111134943
0.167689651360933	4	37	3.04188804188804	GO:0051536 Iron-sulfur cluster binding	http://amigo.geneontology.org/amigo/term/GO:0051536	LOC111107393 LOC111122052 LOC111129296 LOC111136587
0.183580396416135	2	10	5.62749287749288	GO:1902751 Positive regulation of cell cycle G2/M phase transition	http://amigo.geneontology.org/amigo/term/GO:1902751	LOC111132582 LOC111135070
0.183580396416135	2	10	5.62749287749288	GO:0032040 Small-subunit processome	http://amigo.geneontology.org/amigo/term/GO:0032040	LOC111122429 LOC111137638
0.183580396416135	2	10	5.62749287749288	GO:0004721 Phosphoprotein phosphatase activity	http://amigo.geneontology.org/amigo/term/GO:0004721	LOC111108697 LOC111137415
0.183580396416135	2	10	5.62749287749288	GO:0017128 Phospholipid scramblase activity	http://amigo.geneontology.org/amigo/term/GO:0017128	LOC111125142 LOC111135350
0.183580396416135	2	10	5.62749287749288	GO:0017121 Plasma membrane phospholipid scrambling	http://amigo.geneontology.org/amigo/term/GO:0017121	LOC111125142 LOC111135350
0.183580396416135	2	10	5.62749287749288	GO:0034968 Histone lysine methylation	http://amigo.geneontology.org/amigo/term/GO:0034968	LOC111100279 LOC111138366
0.195032298634627	7	94	2.09534309268352	GO:0004553 Hydrolase activity-hydrolyzing O-glycosyl compounds	http://amigo.geneontology.org/amigo/term/GO:0004553	LOC111099715 LOC111099718 LOC111117031 LOC111119539 LOC111130883 LOC111133166 LOC111133929
